# Leucine alleviates cytokine storm syndrome by regulating macrophage polarization via the mTORC1/LXRα signaling pathway

**DOI:** 10.1101/2023.06.21.546014

**Authors:** Hui Yan, Yao Liu, Xipeng Li, Bing Yu, Jun He, Xiangbing Mao, Jie Yu, Zhiqing Huang, Yuheng Luo, Junqiu Luo, Aimin Wu, Daiwen Chen

## Abstract

Cytokine storms are associated with severe pathological damage and death in some diseases. Excessive activation of M1 macrophages and the subsequent secretion of pro-inflammatory cytokines are a major cause of cytokine storms. Therefore, promoting the polarization of M2 macrophages to restore immune balance is a promising therapeutic strategy for treating cytokine storm syndrome (CSS). This study was aimed at investigating the potential protective effects of leucine on lipopolysaccharide (LPS)-induced CSS in mice and exploring the underlying mechanisms. CSS was induced by LPS administration in mice, which were concurrently administered leucine orally. In vitro, BMDMs were polarized to M1 and M2 phenotypes with LPS and IL-4, respectively, and treated with leucine. Leucine decreased mortality in mice treated with lethal doses of LPS. Specifically, leucine decreased M1 polarization and promoted M2 polarization, thus diminishing pro-inflammatory cytokine levels and ameliorating CSS in mice. Further studies revealed that leucine induced macrophage polarization through the mechanistic target of rapamycin complex 1 (mTORC1)/liver X receptor α (LXRα) pathway, which synergistically enhanced the expression of the IL-4-induced M2 marker Arg1 and subsequent M2 polarization. In summary, this study revealed that leucine ameliorates CSS in LPS mice by promoting M2 polarization through the mTORC1/LXRα/Arg1 signaling pathway. Our findings indicate that a fundamental link between metabolism and immunity contributes to the resolution of inflammation and the repair of damaged tissues.
