## Supplementary material for "Leucine alleviates cytokine storm syndrome by regulating macrophage polarization via the mTORC1/LXRα signaling pathway": Figure1-5: 2 10mM Leucine-Arginase1.xlsx

### Sheet: Sheet1
		1		2		3		4		5		6
										空白		标准品
										0.0536	0.0522	0.4499	0.4297
	Control	0.1152	0.1158	0.1182	0.1212	0.1154	0.1152	0.1159	0.1152	0.1222	0.1247	0.1239	0.1205
	IL-4	0.1398	0.1391	0.1375	0.1392	0.1428	0.1419	0.1411	0.1432	0.1428	0.1435	0.1475	0.1488
	IL-4+2mMLeu	0.1366	0.1363	0.1341	0.1348	0.1379	0.1376	0.1326	0.1325	0.1445	0.145	0.1349	0.1374
	IL-4+10mMLeu	0.1518	0.153	0.1523	0.1536	0.1514	0.1528	0.1522	0.1509	0.1541	0.1553	0.1556	0.1597
	Control	IL-4	IL-4+2mMLeu	IL-4+10mMLeu			Control	IL-4	IL-4+2mMLeu	IL-4+10mMLeu			Control	IL-4	IL-4+2mMLeu	IL-4+10mMLeu
	0.1152	0.1398	0.1366	0.1518			0.1155	0.13945	0.13645	0.1524			45.3199	62.6587	60.4868	72.034
	0.1158	0.1391	0.1363	0.153			0.1197	0.13835	0.13445	0.15295			48.3605	61.8624	59.0389	72.4322
	0.1182	0.1375	0.1341	0.1523			0.1153	0.14235	0.13775	0.1521			45.1751	64.7582	61.428	71.8168
	0.1212	0.1392	0.1348	0.1536			0.11555	0.14215	0.13255	0.15155			45.3561	64.6134	57.6634	71.4186
	0.1154	0.1428	0.1379	0.1514			0.12345	0.14315	0.14475	0.1547			51.0754	65.3374	66.4957	73.6991
	0.1152	0.1419	0.1376	0.1528			0.1222	0.14815	0.13615	0.15765			50.1704	68.9572	60.2696	75.8348
	0.1159	0.1411	0.1326	0.1522
	0.1152	0.1432	0.1325	0.1509
	0.1222	0.1428	0.1445	0.1541			空白	0.0529
	0.1247	0.1435	0.145	0.1553			标准品	0.4398
	0.1239	0.1475	0.1349	0.1556
	0.1205	0.1488	0.1374	0.1597
