## Supplementary material for "Leucine alleviates cytokine storm syndrome by regulating macrophage polarization via the mTORC1/LXRα signaling pathway": Figure1-5: 2 10mM Leucine-BUN.xlsx

### Sheet: Sheet1
OD 540nm	Control	0.0485	0.0507	0.051	0.051	0.0506
	IL-4	0.0565	0.0588	0.059	0.0588	0.0594
	IL-4+2mMLeu	0.058	0.0598	0.06	0.0603	0.0596
	IL-4+10mMLeu	0.06	0.0597	0.0591	0.0601	0.0602
	Control	IL-4	IL-4+2mMLeu	IL-4+10mMLeu
	0.0485	0.0565	0.058	0.06
	0.0507	0.0588	0.0598	0.0597
	0.051	0.059	0.06	0.0591
	0.051	0.0588	0.0603	0.0601
	0.0506	0.0594	0.0596	0.0602
Urea	Control	IL-4	IL-4+2mMLeu	IL-4+10mMLeu
(由标曲计算所得）	1.9083	2.25764	2.32314	2.41048
	2.00437	2.35808	2.40175	2.39738
	2.01747	2.36681	2.41048	2.37118
	2.01747	2.35808	2.42358	2.41485
	2	2.38428	2.39301	2.41921
