## Supplementary material for "Leucine alleviates cytokine storm syndrome by regulating macrophage polarization via the mTORC1/LXRα signaling pathway": Figure1-5: Arginase-1 Standard Curve.xlsx

### Sheet: Sheet1
	Temperature(¡C)	1	2	3	4	5	6	7	8	9	10	11	12
	37	0.0369	0.0379	0.11	0.1213	0.2198	0.2343	0.3128	0.3305	0.4212	0.4606	0.5528	0.5753
		0.711	0.7403	1.1426	1.1639
	Urea 浓度(ug)	OD540nm		Urea 浓度(ug)	OD540nm
	0	0.0369		0	0.0374
	0	0.0379		5	0.11565
	5	0.11		10	0.22705
	5	0.1213		15	0.32165
	10	0.2198		20	0.4409
	10	0.2343		25	0.56405
	15	0.3128		30	0.72565
	15	0.3305		50	1.15325
	20	0.4212
	20	0.4606
	25	0.5528
	25	0.5753
	30	0.711
	30	0.7403
	50	1.1426
	50	1.1639
