## Supplementary material for "Leucine alleviates cytokine storm syndrome by regulating macrophage polarization via the mTORC1/LXRα signaling pathway": Figure1-5: GSK2033-Argnise1.xlsx

### Sheet: Sheet1
OD 540nm	con	0.0568	0.0555667	0.0544	0.0555667
	IL4	0.294033	0.305267	0.275067	0.2584
	IL4+Leucine	0.347033	0.315133	0.311933	0.349367
	IL4+GSK2033	0.113233	0.0997	0.112533	0.0958333
	IL4+GSK2033+Leucine	0.118067	0.120167	0.121967	0.1143
OD 540nm	con	IL4	IL4+Leucine	IL4+GSK2033	IL4+GSK2033+Leucine
	0.0553	0.294033	0.347033	0.113233	0.118067
	0.0555667	0.305267	0.315133	0.0997	0.120167
	0.0544	0.275067	0.311933	0.112533	0.121967
	0.0555667	0.2584	0.349367	0.0958333	0.1143
Urea	con	IL4	IL4+Leucine	IL4+GSK2033	IL4+GSK2033+Leucine
(由标曲计算所得）	2.20524	12.6303	14.9447	4.73508	4.94614
	2.21689	13.1208	13.5517	4.1441	5.03785
	2.16594	11.802	13.4119	4.70451	5.11645
	2.21689	11.0742	15.0466	3.97525	4.78166
