## Supplementary material for "Leucine alleviates cytokine storm syndrome by regulating macrophage polarization via the mTORC1/LXRα signaling pathway": Figure1-5: GSK2033-BUN.xlsx

### Sheet: Sheet1
上清	空白	标准	Control	IL4	IL4+leucine	IL4+GSK2033	IL4+GSK2033+leucine
	0.0403	0.227	0.1515	0.155067	0.163467	0.04555	0.0484
		BUN(mg/L)	0.1548	0.1559	0.15795	0.04445	0.04775
			0.1553	0.1521	0.165667	0.0506667	0.0454
			0.14855	0.15945	0.1579	0.0508667	0.04715
			0.1541	0.1526	0.1559	0.0486667	0.0463
			0.153467	0.15945	0.15995	0.0496333	0.04625
			Control	IL4	IL4+leucine	IL4+GSK2033	IL4+GSK2033+leucine
		BUN	166.83	172.181	184.783	7.87641	12.1522
			171.781	173.431	176.507	6.22611	11.177
			172.531	167.73	188.084	15.5528	7.65137
			162.404	178.757	176.431	15.8528	10.2768
			170.73	168.48	173.431	12.5522	9.00161
			169.78	178.757	179.507	14.0025	8.92659
