## Supplementary material for "Leucine alleviates cytokine storm syndrome by regulating macrophage polarization via the mTORC1/LXRα signaling pathway": Figure1-5: GW9662-Argnise1.xlsx

### Sheet: Sheet1
OD540nm	Control	0.0530667	0.0536667	0.0517667	0.0519
	IL4	0.142267	0.147333	0.1431	0.144267
	IL4+Leu	0.171267	0.171967	0.170467	0.172067
	IL4+GW9662	0.150533	0.143267	0.161367	0.166933
	IL4+GW9662+Leu	0.1953	0.188733	0.169333	0.169533
OD540nm	Control	IL4	IL4+Leu	IL4+GW9662	IL4+GW9662+Leu
	0.0530667	0.142267	0.171267	0.150533	0.1953
	0.0536667	0.147333	0.171967	0.143267	0.188733
	0.0517667	0.1431	0.170467	0.161367	0.169333
	0.0519	0.144267	0.172067	0.166933	0.169533
Urea	Control	IL4	IL4+Leu	IL4+GW9662	IL4+GW9662+Leu
(由标曲计算所得）	2.10771	6.00291	7.26929	6.3639	8.31878
	2.13392	6.22416	7.29985	6.04658	8.03202
	2.05095	6.0393	7.23435	6.83697	7.18486
	2.05677	6.09025	7.30422	7.08006	7.1936
