## Supplementary material for "Leucine alleviates cytokine storm syndrome by regulating macrophage polarization via the mTORC1/LXRα signaling pathway": Figure1-5: Torin1-Argnise1.xlsx

### Sheet: 细胞内
	OD540nm	CON	Leu	IL-4	IL-4+Leu	IL-4+Torin1	IL-4+Torin1+Leu
		0.0483	0.0543	0.3437	0.4205	0.0584	0.057
		0.051	0.0537	0.3235	0.4162	0.0586	0.0582
		0.0533	0.0588	0.2676	0.3628	0.0555	0.0535
		0.0541	0.0566	0.2733	0.3578	0.0593	0.0566
		0.0538	0.0513	0.3167	0.4351	0.0597	0.0515
		0.0543	0.0542	0.3291	0.4249	0.0603	0.0569
		0.0535	0.0549	0.3624	0.4205	0.0577	0.0588
		0.0537	0.055	0.372	0.4448	0.0581	0.053
	OD540nm	CON	Leu	IL-4	IL-4+Leu	IL-4+Torin1	IL-4+Torin1+Leu
		0.04965	0.054	0.3336	0.41835	0.0585	0.0576
		0.0537	0.0577	0.27045	0.3603	0.0574	0.05505
		0.05405	0.05275	0.3229	0.43	0.06	0.0542
		0.0536	0.05495	0.3672	0.43265	0.0579	0.0559
	Urea	CON	Leu	IL-4	IL-4+Leu	IL-4+Torin1	IL-4+Torin1+Leu
(由标曲计算所得)		1.95852	2.14847	14.3581	18.059	2.34498	2.30568
		2.13537	2.31004	11.6004	15.524	2.29694	2.19432
		2.15066	2.09389	13.8908	18.5677	2.41048	2.15721
		2.131	2.18996	15.8253	18.6834	2.31878	2.23144
