## Supplementary material for "Leucine alleviates cytokine storm syndrome by regulating macrophage polarization via the mTORC1/LXRα signaling pathway": Figure1-5: Torin1-BUN.xlsx

### Sheet: Sheet1
上清	空白	标准	CON	Leu	IL4	IL4+Leu	IL4+Torin	IL4+Torin+Leu
	0.0403	0.0907	0.0797	0.084	0.0832	0.0827	0.0417	0.0411
		BUN(mg/L)	0.0779	0.0836	0.0839	0.0872	0.0405	0.0402
			0.0798	0.0796	0.0826	0.085	0.0391	0.0398
			0.0771	0.0808	0.0809	0.0964	0.0401	0.0392
		BUN	CON	Leu	IL4	IL4+Leu	IL4+Torin	IL4+Torin+Leu
			218.967	242.864	238.418	235.64	7.78056	4.44603
			208.963	240.641	242.309	260.649	1.11151	-0.555754
			219.523	218.411	235.084	248.422	-6.66905	-2.77877
			204.517	225.08	225.636	311.778	-1.11151	-6.11329
