## Supplementary material for "Leucine alleviates cytokine storm syndrome by regulating macrophage polarization via the mTORC1/LXRα signaling pathway": Figure1-5: Wortmanin-Argnise1-2.xlsx

### Sheet: Sheet1
OD 540nm	Control	0.05645	0.0569	0.0555	0.057
	Leucine	0.06165	0.0627	0.05875	0.06355
	IL4	0.1166	0.13585	0.1278	0.14195
	IL4+Leu	0.16755	0.1543	0.1682	0.16885
	IL4+Wortmanin	0.1778	0.19485	0.2141	0.21245
	IL4+Wortmanin+Leu	0.25295	0.25615	0.23655	0.2635
OD 540nm	Control	Leucine	IL4	IL4+Leu	IL4+Wortmanin	IL4+Wortmanin+Leu
	0.05645	0.06165	0.1166	0.16755	0.1778	0.25295
	0.0569	0.0627	0.13585	0.1543	0.19485	0.25615
	0.0555	0.05875	0.1278	0.1682	0.2141	0.23655
	0.057	0.06355	0.14195	0.16885	0.21245	0.2635
Urea	Control	Leucine	IL4	IL4+Leu	IL4+Wortmanin	IL4+Wortmanin+Leu
(由标曲计算所得）	2.25546	2.48253	4.8821	7.10699	7.55459	10.8362
	2.27511	2.52838	5.72271	6.52838	8.29913	10.976
	2.21397	2.3559	5.37118	7.13537	9.13974	10.1201
	2.27948	2.5655	5.98908	7.16376	9.06769	11.2969
