## Supplementary material for "Leucine alleviates cytokine storm syndrome by regulating macrophage polarization via the mTORC1/LXRα signaling pathway": Figure1-5: Wortmanin-Argnise1.xlsx

### Sheet: Sheet1
OD 540nm	Control	0.0530667	0.0536667	0.0517667	0.0519
	IL4	0.142267	0.147333	0.1431	0.144267
	IL4+Leu	0.171267	0.171967	0.170467	0.172067
	IL4+Wortmanin	0.391933	0.3213	0.361633	0.3723
	IL4+Wortmanin+Leu	0.441533	0.410733	0.424967	0.423233
OD 540nm	Control	IL4	IL4+Leu	IL4+Wortmanin	IL4+Wortmanin+Leu
	0.0530667	0.142267	0.171267	0.391933	0.441533
	0.0536667	0.147333	0.171967	0.3213	0.410733
	0.0517667	0.1431	0.170467	0.361633	0.424967
	0.0519	0.144267	0.172067	0.3723	0.423233
Urea	Control	IL4	IL4+Leu	IL4+Wortmanin	IL4+Wortmanin+Leu
(由标曲计算所得）	2.10771	6.00291	7.26929	16.9054	19.0713
	2.13392	6.22416	7.29985	13.821	17.7263
	2.05095	6.0393	7.23435	15.5822	18.3479
	2.05677	6.09025	7.30422	16.048	18.2722
