## Supplementary material for "Leucine alleviates cytokine storm syndrome by regulating macrophage polarization via the mTORC1/LXRα signaling pathway": Figure1-5: Wortmanin-BUN.xlsx

### Sheet: Sheet1
	H20	10mM BUN	Control	leucine	IL-4	IL-4+Leucine	IL-4+Wortmanin	IL-4+Wortmanin+leu
	0.0403	0.1559	0.0959	0.1045	0.106	0.1135	0.0414	0.0453
		0.156	0.0982	0.1072	0.1089	0.1143	0.0429	0.0435
			0.1013	0.1041	0.1126	0.1159	0.0422	0.0436
			0.102	0.1042	0.1131	0.116	0.0432	0.0426
			0.1011	0.1054	0.1119	0.1267	0.0414	0.0447
			0.1033	0.1088	0.1157	0.1105	0.0426	0.0436
			0.0973	0.1081	0.1048	0.109	0.0429	0.0439
			0.0999	0.1077	0.1065	0.1082	0.0406	0.043
上清	空白	标准	CON	Leu	IL4	IL4+Leu	IL-4+Wortmanin	IL-4+Wortmanin+leu
	0.0403	0.15595	0.09705	0.10585	0.10745	0.1139	0.04215	0.0444
		BUN(mg/L)	0.10165	0.10415	0.11285	0.11595	0.0427	0.0431
			0.1022	0.1071	0.1138	0.1186	0.042	0.04415
			0.0986	0.1079	0.10565	0.1086	0.04175	0.04345
		BUN	Control	Leu	IL-4	IL-4+Leucine	IL-4+Wortmanin	IL-4+Wortmanin+leu
			137.446	158.76	162.635	178.256	4.48063	9.93005
			148.587	154.642	175.713	183.221	5.81271	6.7815
			149.919	161.787	178.014	189.64	4.11734	9.32456
			141.2	163.725	158.275	165.42	3.51185	7.62918
