## Supplementary material for "Leucine alleviates cytokine storm syndrome by regulating macrophage polarization via the mTORC1/LXRα signaling pathway": Figure1-5: AST ALT-Standard Curve.xlsx

### Sheet: Sheet1
	ALT	OD值	绝对OD值	卡门氏单位
	0	0.22665	0	0
	1	0.28265	0.056	28
	2	0.33305	0.1064	57
	3	0.4026	0.17595	97
	4	0.4386	0.21195	150
	5	0.47615	0.2495	200
	AST	OD值	绝对OD值	卡门氏单位
	0	0.23905	0	0
	1	0.30595	0.0669	24
	2	0.35995	0.1209	61
	3	0.42	0.18095	114
	4	0.45795	0.2189	190
