## Supplementary material for "Leucine alleviates cytokine storm syndrome by regulating macrophage polarization via the mTORC1/LXRα signaling pathway": Figure1-5: Liver AST ALT.xlsx

### Sheet: Sheet1
				AST活力=匀浆液AST活力（U/L)÷匀浆液蛋白浓度(gprot/L)
	y = 1.0158x + 0.1104			gprot/L :g 蛋白/L =g/L=mg/ml
	处理	OD值	浓度(mg/ml=gprot/L)		处理	测定OD值	对照OD值	绝对OD值	匀浆液AST活力(U/L)	匀浆液蛋白浓度(g/L)	组织中AST活力(U/gprot)						处理	测定OD值	对照OD值	绝对OD值	匀浆液AST活力(U/L)	匀浆液蛋白浓度(g/L)	组织中AST活力(U/gprot)
	Control1	0.6776	11.1676		Control1	0.1785	0.1357	0.0428	56.4775	11.1676	5.05728						Control1	0.2372	0.1389	0.0983	186.41	11.1676	16.6921
	Control2	0.718	11.963		Control2	0.1901	0.1373	0.0528	86.7419	11.963	7.25086						Control2	0.2096	0.1303	0.0793	130.119	9.65544	13.4762
	Control3	0.738	12.3568		Control3	0.1967	0.1438	0.0529	87.0775	12.3568	7.04695						Control3	0.2447	0.1388	0.1059	211.636	12.3568	17.1271
	Control4	0.744	12.4749		Control4	0.164	0.1435	0.0205	12.4555	12.4749	0.998443						Control4	0.2446	0.1396	0.105	208.568	12.4749	16.719
	Control5	0.7717	13.0203		Control5	0.1899	0.1406	0.0493	75.4082	13.0203	5.79159						Control5	0.2367	0.1398	0.0969	181.932	11.6499	15.6166
	Control6	0.7737	13.0597		Control6	0.2008	0.1432	0.0576	103.583	13.0597	7.93156						Control6	0.2479	0.1344	0.1135	238.41	13.0597	18.2555
	LPS1	0.6109	9.8543		LPS1	0.2034	0.1469	0.0565	99.5913	9.8543	10.1064						LPS1	0.2435	0.1405	0.103	201.827	9.8543	20.4812
	LPS2	0.6381	10.3898		LPS2	0.1941	0.1401	0.054	90.8116	10.3898	8.74042						LPS2	0.2487	0.1354	0.1133	237.686	10.3898	22.8768
	LPS3	0.7021	11.6499		LPS3	0.1986	0.1393	0.0593	109.908	11.6499	9.43423						LPS3	0.2501	0.1279	0.1222	270.96	13.0203	20.8106
	LPS4	0.607	9.77752		LPS4	0.1999	0.1414	0.0585	106.908	9.77752	10.9341						LPS4	0.2492	0.1472	0.102	198.498	9.77752	20.3014
	LPS5	0.6784	11.1833		LPS5	0.2024	0.1443	0.0581	105.424	11.1833	9.42692						LPS5	0.2488	0.1378	0.111	229.432	11.1833	20.5156
	LPS6	0.6008	9.65544		LPS6	0.2001	0.1422	0.0579	104.686	9.65544	10.8422						LPS6	0.2478	0.1306	0.1172	252.005	11.963	21.0654
	LPS+2%Leucine1	0.5907	9.45659		LPS+2%Leucine1	0.1872	0.1376	0.0496	76.3483	9.45659	8.07356						LPS+2%Leucine1	0.2366	0.1433	0.0933	170.658	9.45659	18.0465
	LPS+2%Leucine2	0.6147	9.92912		LPS+2%Leucine2	0.2014	0.1461	0.0553	95.3262	9.92912	9.60067						LPS+2%Leucine2	0.2176	0.136	0.0816	136.418	12.3056	11.0859
	LPS+2%Leucine3	0.6345	10.319		LPS+2%Leucine3	0.196	0.143	0.053	87.4137	10.319	8.47117						LPS+2%Leucine3	0.2375	0.1374	0.1001	192.245	11.1597	17.2267
	LPS+2%Leucine4	0.7084	11.774		LPS+2%Leucine4	0.1992	0.1444	0.0548	93.5768	11.774	7.94777						LPS+2%Leucine4	0.2453	0.1399	0.1054	209.929	12.977	16.177
	LPS+2%Leucine5	0.7354	12.3056		LPS+2%Leucine5	0.2007	0.1417	0.059	108.778	12.3056	8.83976						LPS+2%Leucine5	0.2388	0.1566	0.0822	138.085	10.7482	12.8473
	LPS+2%Leucine6	0.7695	12.977		LPS+2%Leucine6	0.1886	0.1433	0.0453	63.4327	12.977	4.8881						LPS+2%Leucine6	0.2456	0.16	0.0856	147.711	10.4174	14.1793
	LPS+5%Leucine1	0.6599	10.8191		LPS+5%Leucine2	0.2071	0.1428	0.0643	129.602	10.8191	11.979						LPS+5%Leucine1	0.2369	0.1313	0.1056	210.611	10.2914	20.4647
	LPS+5%Leucine2	0.6853	11.3192		LPS+5%Leucine3	0.191	0.1461	0.0449	62.2925	11.3192	5.50328						LPS+5%Leucine2	0.2513	0.1416	0.1097	224.83	10.8191	20.7809
	LPS+5%Leucine3	0.6708	11.0337		LPS+5%Leucine4	0.1972	0.1393	0.0579	104.686	11.0337	9.48786						LPS+5%Leucine3	0.2389	0.1363	0.1026	200.492	11.3192	17.7127
	LPS+5%Leucine4	0.6317	10.2638		LPS+5%Leucine5	0.1907	0.1377	0.053	87.4137	10.2638	8.51667						LPS+5%Leucine4	0.2387	0.1329	0.1058	211.294	11.0337	19.1499
	LPS+5%Leucine5	0.62	10.0335		LPS+5%Leucine6	0.1961	0.1409	0.0552	94.975	10.0335	9.46582						LPS+5%Leucine5	0.251	0.1405	0.1105	227.656	10.2638	22.1805
	LPS+5%Leucine6	0.688	11.3723		LPS+5%Leucine7	0.2007	0.1455	0.0552	94.975	11.3723	8.35142						LPS+5%Leucine6	0.2504	0.1468	0.1036	203.838	11.3723	17.9241
	LPS+2%+5%Leucine1	0.6962	11.5338		LPS+2%+5%Leucine3	0.1858	0.1396	0.0462	66.0363	11.5338	5.72547						LPS+2%+5%Leucine1	0.2201	0.138	0.0821	137.806	10.4056	13.2435
	LPS+2%+5%Leucine2	0.661	10.8407		LPS+2%+5%Leucine4	0.2022	0.1399	0.0623	121.529	10.8407	11.2104						LPS+2%+5%Leucine2	0.2414	0.1377	0.1037	204.174	11.5338	17.7023
	LPS+2%+5%Leucine3	0.682	11.2542		LPS+2%+5%Leucine6	0.2056	0.1441	0.0615	118.373	11.2542	10.5181						LPS+2%+5%Leucine3	0.2464	0.1424	0.104	205.184	10.1989	20.1184
	LPS+2%+5%Leucine4	0.7003	11.6145		LPS+2%+5%Leucine7	0.1987	0.1421	0.0566	99.951	11.6145	8.60571						LPS+2%+5%Leucine4	0.2424	0.141	0.1014	196.512	11.6145	16.9196
	LPS+2%+5%Leucine5	0.6111	9.85824		LPS+2%+5%Leucine8	0.1987	0.1434	0.0553	95.3262	9.85824	9.6697						LPS+2%+5%Leucine5	0.2406	0.1386	0.102	198.498	9.85824	20.1352
	LPS+2%+5%Leucine6	0.7023	11.6539		LPS+2%+5%Leucine9	0.2046	0.1451	0.0595	110.665	11.6539	9.49595						LPS+2%+5%Leucine6	0.2521	0.1448	0.1073	216.452	11.6539	18.5734
