## Supplementary material for "Leucine alleviates cytokine storm syndrome by regulating macrophage polarization via the mTORC1/LXRα signaling pathway": Figure1-5: Serum AST ALT.xlsx

### Sheet: Sheet1
	AST	处理	测定OD值	绝对OD值	血清AST活力(卡门氏单位）	血清AST活力(U/L）						ALT	处理	测定OD值	绝对OD值	血清ALT活力(卡门氏单位）	血清ALT活力(U/L）
	空白	Control1	0.1427	0.0342	35.6617	17.1889						空白	Control1	0.1443	0.0358	37.681	18.1622
	0.1085	Control2	0.1442	0.0357	38.9454	18.7717						0.1237	Control2	0.1378	0.0293	28.2244	13.6042
		Control3	0.1501	0.0416	53.2836	25.6827							Control3	0.1413	0.0328	33.1757	15.9907
		Control4	0.151	0.0425	55.6702	26.833							Control4	0.1393	0.0308	30.3062	14.6076
		Control5	0.1543	0.0458	64.8726	31.2686							Control5	0.154	0.0455	53.8992	25.9794
		Control6	0.1623	0.0538	90.1268	43.4411							Control6	0.1453	0.0368	39.2364	18.9119
		LPS1	0.1572	0.0487	73.5454	35.4489							LPS1	0.1404	0.0319	31.8711	15.3619
		LPS2	0.1704	0.0619	119.946	57.8137							LPS2	0.1392	0.0307	30.1655	14.5398
		LPS3	0.1743	0.0658	135.827	65.4688							LPS3	0.1486	0.0401	44.5593	21.4776
		LPS4	0.1603	0.0518	83.4223	40.2095							LPS4	0.143	0.0345	35.6991	17.2069
		LPS5	0.1656	0.0571	101.759	49.0479							LPS5	0.1436	0.0351	36.6082	17.6451
		LPS6	0.1514	0.0429	56.7479	27.3525							LPS6	0.1437	0.0352	36.7606	17.7186
		LPS+2%Leucine1	0.1656	0.0571	101.759	49.0479							LPS+2%Leucine1	0.1439	0.0354	37.0663	17.866
		LPS+2%Leucine2	0.1644	0.0559	97.447	46.9695							LPS+2%Leucine2	0.1426	0.0341	35.0984	16.9174
		LPS+2%Leucine3	0.1565	0.048	71.4018	34.4157							LPS+2%Leucine3	0.1469	0.0384	41.7807	20.1383
		LPS+2%Leucine4	0.155	0.0465	66.9159	32.2534							LPS+2%Leucine4	0.1512	0.0427	48.9587	23.5981
		LPS+2%Leucine5	0.1526	0.0441	60.0434	28.9409							LPS+2%Leucine5	0.1434	0.0349	36.3041	17.4986
		LPS+2%Leucine6	0.1625	0.054	90.8116	43.7712							LPS+2%Leucine6	0.1435	0.035	36.456	17.5718
		LPS+5%Leucine1	0.1645	0.056	97.8028	47.1409							LPS+5%Leucine1	0.1443	0.0358	37.681	18.1622
		LPS+5%Leucine2	0.1634	0.0549	93.9254	45.272							LPS+5%Leucine2	0.1445	0.036	37.9899	18.3111
		LPS+5%Leucine3	0.1578	0.0493	75.4082	36.3467							LPS+5%Leucine3	0.1438	0.0353	36.9133	17.7922
		LPS+5%Leucine4	0.1605	0.052	84.081	40.527							LPS+5%Leucine4	0.146	0.0375	40.3411	19.4444
		LPS+5%Leucine5	0.1648	0.0563	98.8739	47.6572							LPS+5%Leucine5	0.1404	0.0319	31.8711	15.3619
		LPS+5%Leucine6	0.15	0.0415	53.0217	25.5565							LPS+5%Leucine6	0.1404	0.0319	31.8711	15.3619
		LPS+2%+5%Leucine1	0.1546	0.0461	65.7444	31.6888							LPS+2%+5%Leucine1	0.1377	0.0292	28.0878	13.5383
		LPS+2%+5%Leucine2	0.1495	0.041	51.7219	24.9299							LPS+2%+5%Leucine2	0.1418	0.0333	33.9098	16.3445
		LPS+2%+5%Leucine3	0.1565	0.048	71.4018	34.4157							LPS+2%+5%Leucine3	0.1404	0.0319	31.8711	15.3619
		LPS+2%+5%Leucine4	0.1521	0.0436	58.6588	28.2736							LPS+2%+5%Leucine4	0.1402	0.0317	31.5842	15.2236
		LPS+2%+5%Leucine5	0.157	0.0485	72.9297	35.1521							LPS+2%+5%Leucine5	0.142	0.0335	34.2053	16.487
		LPS+2%+5%Leucine6	0.1491	0.0406	50.6938	24.4344							LPS+2%+5%Leucine6	0.1388	0.0303	29.6056	14.2699
