## Supplementary material for "Leucine alleviates cytokine storm syndrome by regulating macrophage polarization via the mTORC1/LXRα signaling pathway": Figure1-5: Blood glucose.xlsx

### Sheet: blood glucose
	fasting 16h
Treatment	blood glucose (mmol/L)
Control1	4.7
Control2	4.6
Control3	3.9
Control4	5.6
Control5	6.1
Control6	5.9
Control7	5.7
Control8	5.7
2%Leucine1	4.4
2%Leucine2	3.6
2%Leucine3	2.6
2%Leucine4	2.6
2%Leucine5	3.7
2%Leucine6	3.3
2%Leucine7	3.4
2%Leucine8	3.6
2%Leucine9	3.7
