## Supplementary material for "Leucine alleviates cytokine storm syndrome by regulating macrophage polarization via the mTORC1/LXRα signaling pathway": Figure1-5: Blood ketone.xlsx

### Sheet: Sheet1
	fasting 16h
Treatment	blood ketone (mmol/L)
Control1	2.1
Control2	2.2
Control3	2.2
Control4	1.9
Control5	1.6
2%Leucine1	2.6
2%Leucine2	2.8
2%Leucine3	3.4
2%Leucine4	2.3
2%Leucine5	2.8
