## Supplementary material for "Leucine alleviates cytokine storm syndrome by regulating macrophage polarization via the mTORC1/LXRα signaling pathway": Figure1-5: Body weight.xlsx

### Sheet: Sheet1
处理	初始体重(g)	体重(g)	平均日增重(g)
Control	20.7	21.2	0.0277778
Control	21.2	22.7	0.0833333
Control	21.2	23.2	0.111111
Control	20.4	22.3	0.105556
Control	20.4	22	0.0888889
Control	18.8	19.6	0.0444444
Control	19.8	21.4	0.0888889
Control	20.7	22.1	0.0777778
2%Leucine	21.9	23.3	0.0777778
2%Leucine	19.4	21.4	0.111111
2%Leucine	22.4	24.8	0.133333
2%Leucine	22.8	24.9	0.116667
2%Leucine	22.4	24.6	0.122222
2%Leucine	21.7	23.2	0.0833333
2%Leucine	22.1	23.3	0.0666667
2%Leucine	20	21.9	0.105556
5%Leucine	22.5	24.5	0.111111
5%Leucine	20.8	22.8	0.111111
5%Leucine	20.1	21.5	0.0777778
5%Leucine	23.5	24.6	0.0611111
5%Leucine	22.1	24.3	0.122222
5%Leucine	20.5	22.7	0.122222
5%Leucine	21.6	24.2	0.144444
5%Leucine	22.3	24.5	0.122222
2%+5%Leucine	19.7	23.2	0.194444
2%+5%Leucine	18.7	20.7	0.111111
2%+5%Leucine	18.5	20	0.0833333
2%+5%Leucine	18.3	19.3	0.0555556
2%+5%Leucine	18.3	21.7	0.188889
2%+5%Leucine	18.1	20.8	0.15
2%+5%Leucine	19.8	21.1	0.0722222
2%+5%Leucine	18.1	19.9	0.1
2%+5%Leucine	20.9	23.3	0.133333
