## Supplementary material for "Leucine alleviates cytokine storm syndrome by regulating macrophage polarization via the mTORC1/LXRα signaling pathway": Figure1-5: Liver IL-6.xlsx

### Sheet: Sheet1
	标曲											处理	测得OD值	矫正OD值	稀释100倍浓度	浓度	组织匀浆浓度	相对浓度
	OD1	OD2	平均OD值	浓度	矫正值							control1	0.6097	0.53815	59.315	59315	11.1518	5318.87
	2.7027	2.8034	2.75305	500	2.6815							control2	0.5957	0.52415	57.6738	57673.8	10.3997	5545.73
	1.9525	1.8856	1.91905	250	1.8475							control3	0.3987	0.32715	35.1376	35137.6	10.1792	3451.91
	1.1124	1.1112	1.1118	125	1.04025							control4	0.4581	0.38655	41.8269	41826.9	10.0866	4146.77
	0.653	0.6802	0.6666	62.5	0.59505							control5	0.3906	0.31905	34.2322	34232.2	10.3761	3299.15
	0.347	0.3705	0.35875	31.25	0.2872							control6	0.2648	0.19325	20.3703	20370.3	9.43296	2159.48
	0.2215	0.2227	0.2221	15.625	0.15055							control7	0.3747	0.30315	32.4595	32459.5	9.47037	3427.48
	0.1347	0.1466	0.14065	7.8	0.0691							control8	0.3892	0.31765	34.0759	34075.9	10.1811	3346.96
	0.0698	0.0733	0.07155	0	0							LPS1	1.0539	0.98235	114.613	114613	11.201	10232.3
												LPS2	1.3501	1.27855	155.809	155809	9.93306	15685.9
												LPS3	1.2225	1.15095	137.553	137553	10.9352	12578.9
	空白	0.07155										LPS4	0.7737	0.70215	78.9693	78969.3	10.7718	7331.11
												LPS5	0.5524	0.48085	52.6323	52632.3	10.7876	4878.98
												LPS6	1.0425	0.97095	113.105	113105	10.2835	10998.7
												LPS7	1.4084	1.33685	164.44	164440	11.5672	14216
												LPS8	0.7031	0.63155	70.4089	70408.9	12.7643	5516.07
								方程: y = a + b*x + c*x^2				LPS+2%Leu1	0.4104	0.33885	36.4482	36448.2	9.59441	3798.9
								a = 0.00369				LPS+2%Leu2	0.4135	0.34195	36.7961	36796.1	8.86789	4149.36
								b = 0.00952				LPS+2%Leu3	0.6148	0.54325	59.9143	59914.3	9.93109	6033
								c = -0.00001				LPS+2%Leu4	0.546	0.47445	51.8915	51891.5	9.71057	5343.81
								r^2 = 0.99941				LPS+2%Leu5	0.7384	0.66685	74.6697	74669.7	9.11203	8194.63
								y=0.00369+0.00952*X-0.00001*X^2				LPS+2%Leu6	0.4475	0.37595	40.6267	40626.7	10.9589	3707.2
												LPS+2%Leu7	0.6078	0.53625	59.092	59092	10.9077	5417.48
												LPS+2%Leu8	0.5423	0.47075	51.4637	51463.7	10.8703	4734.36
												LPS+5%Leu1	0.5586	0.48705	53.351	53351	10.5434	5060.13
												LPS+5%Leu2	0.427	0.35545	38.3136	38313.6	10.4115	3679.93
												LPS+5%Leu3	0.6292	0.55765	61.6103	61610.3	10.6753	5771.28
												LPS+5%Leu4	0.6165	0.54495	60.1142	60114.2	13.0853	4594.04
												LPS+5%Leu5	0.7274	0.65585	73.3379	73337.9	14.4969	5058.85
												LPS+5%Leu6	0.7103	0.63875	71.2749	71274.9	12.1047	5888.18
												LPS+5%Leu7	0.768	0.69645	78.2723	78272.3	9.50581	8234.16
												LPS+5%Leu8	0.4057	0.33415	35.9213	35921.3	13.6385	2633.81
												LPS+2%+5%Leu1	0.7469	0.67535	75.7014	75701.4	12.4788	6066.38
												LPS+2%+5%Leu2	0.5752	0.50365	55.2805	55280.5	7.35972	7511.23
												LPS+2%+5%Leu3	0.6437	0.57215	63.324	63324	9.05493	6993.32
												LPS+2%+5%Leu4	0.7381	0.66655	74.6333	74633.3	14.2981	5219.81
												LPS+2%+5%Leu5	0.6866	0.61505	68.4304	68430.4	9.05296	7558.9
												LPS+2%+5%Leu6	0.7089	0.63735	71.1064	71106.4	10.4253	6820.57
												LPS+2%+5%Leu7	0.5858	0.51425	56.5166	56516.6	8.87379	6368.93
												LPS+2%+5%Leu8	0.4824	0.41085	44.5891	44589.1	8.70053	5124.87
