## Supplementary material for "Leucine alleviates cytokine storm syndrome by regulating macrophage polarization via the mTORC1/LXRα signaling pathway": Figure1-5: Liver IFN-y.xlsx

### Sheet: Sheet1
	标曲												处理	测得OD值	矫正OD值	稀释70倍后浓度	浓度	上清蛋白浓度	相对含量
		浓度	矫正后OD值	OD值									Control1	0.1675	0.0865	15.6328	1094.3	11.1518	98.1273
		500	1.4634	1.5444									Control2	0.1936	0.1126	21.5878	1511.15	10.3997	145.307
		250	0.9544	1.0354									Control3	0.1341	0.0531	8.0828	565.796	10.1792	55.5837
		125	0.5149	0.5959									Control4	0.1578	0.0768	13.4321	940.247	10.0866	93.2171
		62.5	0.3028	0.3838									Control5	0.1439	0.0629	10.29	720.3	10.3761	69.4194
		31.25	0.1599	0.2409									Control6	0.126	0.045	6.2634	438.438	9.43296	46.4794
		15.625	0.0929	0.1739									Control7	0.1438	0.0628	10.2674	718.718	9.47037	75.8912
		7.8	0.0539	0.1349									Control8	0.1547	0.0737	12.7301	891.107	10.1811	87.5253
		0	0	0.081									LPS1	0.2312	0.1502	30.2544	2117.81	11.201	189.073
													LPS2	0.2747	0.1937	40.4145	2829.01	9.93306	284.808
													LPS3	0.1613	0.0803	14.2254	995.778	10.9352	91.0615
		空白	0.081										LPS4	0.214	0.133	26.2769	1839.38	10.7718	170.759
													LPS5	0.1647	0.0837	14.9969	1049.78	10.7876	97.3143
													LPS6	0.1729	0.0919	16.8609	1180.26	10.2835	114.772
													LPS7	0.1886	0.1076	20.4433	1431.03	11.5672	123.714
													LPS8	0.1623	0.0813	14.4522	1011.65	12.7643	79.2564
													LPS+2%Leu1	0.1486	0.0676	11.3509	794.563	9.59441	82.8152
													LPS+2%Leu2	0.1759	0.0949	17.544	1228.08	8.86789	138.486
								方程: y = a + b*x + c*x^2					LPS+2%Leu3	0.1386	0.0576	9.0954	636.678	9.93109	64.1096
								a = 0.01696					LPS+2%Leu4	0.1746	0.0936	17.248	1207.36	9.71057	124.335
								b = 0.00450					LPS+2%Leu5	0.1311	0.0501	7.4084	518.588	9.11203	56.9125
								c = -0.00000					LPS+2%Leu6	0.1343	0.0533	8.1277	568.939	10.9589	51.9159
								r^2 = 0.99865					LPS+2%Leu7	0.1314	0.0504	7.4758	523.306	10.9077	47.976
													LPS+2%Leu8	0.1241	0.0431	5.8373	408.611	10.8703	37.5898
													LPS+5%Leu1	0.1474	0.0664	11.0799	775.593	10.5434	73.5618
													LPS+5%Leu2	0.1655	0.0845	15.1785	1062.49	10.4115	102.05
													LPS+5%Leu3	0.1784	0.0974	18.1138	1267.97	10.6753	118.775
													LPS+5%Leu4	0.1838	0.1028	19.3461	1354.23	13.0853	103.493
													LPS+5%Leu5	0.1675	0.0865	15.6328	1094.3	14.4969	75.4846
													LPS+5%Leu6	0.1299	0.0489	7.1388	499.716	12.1047	41.2827
													LPS+5%Leu7	0.1218	0.0408	5.3218	372.526	9.50581	39.1893
													LPS+5%Leu8	0.1248	0.0438	5.9943	419.601	13.6385	30.7659
													LPS+2%+5%Leu1	0.1418	0.0608	9.8164	687.148	12.4788	55.0651
													LPS+2%+5%Leu2	0.1562	0.0752	13.0697	914.879	7.35972	124.309
													LPS+2%+5%Leu3	0.1378	0.0568	8.9153	624.071	9.05493	68.9206
													LPS+2%+5%Leu4	0.1482	0.0672	11.2605	788.235	14.2981	55.1287
													LPS+2%+5%Leu5	0.1336	0.0526	7.9703	557.921	9.05296	61.6286
													LPS+2%+5%Leu6	0.1396	0.0586	9.3207	652.449	10.4253	62.5834
													LPS+2%+5%Leu7	0.122	0.041	5.3667	375.669	8.87379	42.3347
													LPS+2%+5%Leu8	0.1295	0.0485	7.0491	493.437	8.70053	56.7134
