## Supplementary material for "Leucine alleviates cytokine storm syndrome by regulating macrophage polarization via the mTORC1/LXRα signaling pathway": Figure1-5: Liver TNF-a.xlsx

### Sheet: Sheet1
												处理	测得OD值	矫正OD值	稀释30倍后浓度	浓度	肝脏匀浆蛋白浓度	相对浓度
	标曲											Control1	0.2168	0.1685	84.3038	2529.11	11.1518	226.79
		浓度	矫正OD值	OD值								Control2	0.2389	0.1906	93.9293	2817.88	10.3997	270.958
		500	1.5793	1.6276								Control3	0.1282	0.0799	41.5696	1247.09	10.1792	122.514
		250	0.6619	0.7102								Control4	0.1718	0.1235	63.5349	1906.05	10.0866	188.968
		125	0.2491	0.2974								Control5	0.1425	0.0942	49.0053	1470.16	10.3761	141.688
		62.5	0.1479	0.1962								Control6	0.1412	0.0929	48.3393	1450.18	9.43296	153.735
		31.25	0.0531	0.1014								Control7	0.147	0.0987	51.296	1538.88	9.47037	162.494
		15.625	0.0432	0.0915								Control8	0.1476	0.0993	51.5996	1547.99	10.1811	152.045
		7.8	0.0164	0.0647								LPS1	0.3047	0.2564	120.775	3623.24	11.201	323.474
		0	0	0.0483								LPS2	0.3335	0.2852	131.8	3954	9.93306	398.065
												LPS3	0.1926	0.1443	73.3457	2200.37	10.9352	201.219
												LPS4	0.2971	0.2488	117.797	3533.92	10.7718	328.071
		空白	0.0483									LPS5	0.2385	0.1902	93.7581	2812.74	10.7876	260.74
												LPS6	0.2063	0.158	79.6059	2388.18	10.2835	232.233
												LPS7	0.2842	0.2359	112.674	3380.23	11.5672	292.225
												LPS8	0.247	0.1987	97.3739	2921.22	12.7643	228.858
												LPS+2%Leu1	0.1419	0.0936	48.6981	1460.94	9.59441	152.27
												LPS+2%Leu2	0.203	0.1547	78.1118	2343.35	8.86789	264.252
							方程: y = a + b*x + c*x^2					LPS+2%Leu3	0.1429	0.0946	49.2098	1476.29	9.93109	148.654
							a = 0.00862					LPS+2%Leu4	0.2131	0.1648	82.6579	2479.74	9.71057	255.365
							b = 0.00154					LPS+2%Leu5	0.1825	0.1342	68.63	2058.9	9.11203	225.954
							c = 0.00000					LPS+2%Leu6	0.1586	0.1103	57.099	1712.97	10.9589	156.309
							r^2 = 0.99610					LPS+2%Leu7	0.118	0.0697	36.1101	1083.3	10.9077	99.3158
												LPS+2%Leu8	0.1058	0.0575	29.394	881.82	10.8703	81.1223
												LPS+5%Leu1	0.1499	0.1016	52.7602	1582.81	10.5434	150.123
												LPS+5%Leu2	0.1979	0.1496	75.7857	2273.57	10.4115	218.371
												LPS+5%Leu3	0.1756	0.1273	65.3564	1960.69	10.6753	183.666
												LPS+5%Leu4	0.2214	0.1731	86.3359	2590.08	13.0853	197.939
												LPS+5%Leu5	0.2418	0.1935	95.1675	2855.03	14.4969	196.94
												LPS+5%Leu6	0.1553	0.107	55.4626	1663.88	12.1047	137.457
												LPS+5%Leu7	0.1411	0.0928	48.288	1448.64	9.50581	152.395
												LPS+5%Leu8	0.1259	0.0776	40.3503	1210.51	13.6385	88.7567
												LPS+2%+5%Leu1	0.1416	0.0933	48.5444	1456.33	12.4788	116.704
												LPS+2%+5%Leu2	0.1217	0.0734	38.1062	1143.19	7.35972	155.33
												LPS+2%+5%Leu3	0.1479	0.0996	51.7513	1552.54	9.05493	171.458
												LPS+2%+5%Leu4	0.1335	0.0852	44.3541	1330.62	14.2981	93.063
												LPS+2%+5%Leu5	0.1335	0.0852	44.3541	1330.62	9.05296	146.982
												LPS+2%+5%Leu6	0.1197	0.0714	37.0295	1110.88	10.4253	106.557
												LPS+2%+5%Leu7	0.1149	0.0666	34.4234	1032.7	8.87379	116.377
												LPS+2%+5%Leu8	0.1309	0.0826	42.9924	1289.77	8.70053	148.241
