## Supplementary material for "Leucine alleviates cytokine storm syndrome by regulating macrophage polarization via the mTORC1/LXRα signaling pathway": Figure1-5: Macrophage IL-6.xlsx

### Sheet: 原始OD值
	Temperature(¡C)	1	2	3	4	5	6	7	8	9	10	11	12
	37	0.1184	1.0449	1.3164
		0.1201	1.5574	1.1364				0.1184
		0.1219	1.4871	1.0387				0.1201
		0.1036	1.4729	1.097				0.1219
		0.1112	1.1868	1.1217				0.1036
		0.1287	1.1557	1.1601				0.1112
		1.2126	1.112	1.1516				0.1287
		1.2968	1.0084	1.0444				1.2126
								1.2968
		Control	LPS	LPS+2mM Leucine	LPS+10mM leucine			1.0449
		0.1184	1.2126	1.1868	1.0387			1.5574
		0.1201	1.2968	1.1557	1.097			1.4871
		0.1219	1.0449	1.112	1.1217			1.4729
		0.1036	1.5574	1.0084	1.1601			1.1868
		0.1112	1.4871	1.3164	1.1516			1.1557
		0.1287	1.4729	1.1364	1.0444			1.112
								1.0084
								1.3164
								1.1364
								1.0387
								1.097
								1.1217
								1.1601
								1.1516
								1.0444

### Sheet: 结果分析
	标曲											处理	测得OD值	矫正OD值	稀释10倍浓度	浓度
	OD1	OD2	平均OD值	浓度	矫正值							control1	0.1184	0.04685	4.5504	45.504
	2.7027	2.8034	2.75305	500	2.6815							control2	0.1201	0.04855	4.7304	47.304
	1.9525	1.8856	1.91905	250	1.8475							control3	0.1219	0.05035	4.9211	49.211
	1.1124	1.1112	1.1118	125	1.04025							control4	0.1036	0.03205	2.9858	29.858
	0.653	0.6802	0.6666	62.5	0.59505							control5	0.1112	0.03965	3.7887	37.887
	0.347	0.3705	0.35875	31.25	0.2872							control6	0.1287	0.05715	5.6419	56.419
	0.2215	0.2227	0.2221	15.625	0.15055							LPS1	1.2126	1.14105	136.268	1362.68
	0.1347	0.1466	0.14065	7.8	0.0691							LPS2	1.2968	1.22525	148.185	1481.85
	0.0698	0.0733	0.07155	0	0							LPS3	1.0449	0.97335	113.499	1134.99
												LPS4	1.5574	1.48585	187.536	1875.36
												LPS5	1.4871	1.41555	176.513	1765.13
	空白	0.07155										LPS6	1.4729	1.40135	174.326	1743.26
												LPS+2mM Leucine-1	1.1868	1.11525	132.685	1326.85
												LPS+2mM Leucine-2	1.1557	1.08415	128.405	1284.05
												LPS+2mM Leucine-3	1.112	1.04045	122.464	1224.64
												LPS+2mM Leucine-4	1.0084	0.93685	108.699	1086.99
								方程: y = a + b*x + c*x^2				LPS+2mM Leucine-5	1.3164	1.24485	151.01	1510.1
								a = 0.00369				LPS+2mM Leucine-6	1.1364	1.06485	125.771	1257.71
								b = 0.00952				LPS+10mM Leucine-1	1.0387	0.96715	112.68	1126.8
								c = -0.00001				LPS+10mM Leucine-2	1.097	1.02545	120.444	1204.44
								r^2 = 0.99941				LPS+10mM Leucine-3	1.1217	1.05015	123.776	1237.76
								y=0.00369+0.00952*X-0.00001*X^2				LPS+10mM Leucine-4	1.1601	1.08855	129.008	1290.08
												LPS+10mM Leucine-5	1.1516	1.08005	127.844	1278.44
												LPS+10mM Leucine-6	1.0444	0.97285	113.433	1134.33
