## Supplementary material for "Leucine alleviates cytokine storm syndrome by regulating macrophage polarization via the mTORC1/LXRα signaling pathway": Figure1-5: Macrophage TNF-a.xlsx

### Sheet: 原始OD值
		Temperature(¡C)	1	2	3		Control	LPS	LPS+2mMleucine	LPS+10mMleucine
		37	0.1082	1.4023	1.3542		0.1082	1.0893	1.19	0.787
			0.1479	1.5208	1.1245		0.1479	1.2405	1.1782	0.8869
			0.0588	1.5016	0.787		0.0588	1.4023	1.3059	0.8749
			0.1037	1.1369	0.8869		0.1037	1.5208	1.1282	1.2181
			0.0536	1.19	0.8749		0.0536	1.5016	1.3542	1.1171
			0.0657	1.1782	1.2181		0.0657	1.1369	1.1245	1.0491
			1.0893	1.3059	1.1171
			1.2405	1.1282	1.0491

### Sheet: 结果分析
												处理	测得OD值	矫正OD值	稀释20倍后浓度	浓度
	标曲											Control1	0.1082	0.0599	29.367	587.34
		浓度	矫正OD值	OD值								Control2	0.1479	0.0996	47.7974	955.948
		500	1.5793	1.6276								Control3	0.0588	0.0105	5.2983	105.966
		250	0.6619	0.7102								Control4	0.1037	0.0554	27.2291	544.582
		125	0.2491	0.2974								Control5	0.0536	0.0053	2.6835	53.67
		62.5	0.1479	0.1962								Control6	0.0657	0.0174	8.7429	174.858
		31.25	0.0531	0.1014								LPS1	1.0893	1.041	365.981	7319.61
		15.625	0.0432	0.0915								LPS2	1.2405	1.1922	405.624	8112.48
		7.8	0.0164	0.0647								LPS3	1.4023	1.354	446.02	8920.4
		0	0	0.0483								LPS4	1.5208	1.4725	474.438	9488.77
												LPS5	1.5016	1.4533	469.896	9397.92
												LPS6	1.1369	1.0886	378.675	7573.51
		空白	0.0483									LPS+2mMleucine-1	1.19	1.1417	392.601	7852.01
												LPS+2mMleucine-2	1.1782	1.1299	389.527	7790.54
												LPS+2mMleucine-3	1.3059	1.2576	422.188	8443.75
												LPS+2mMleucine-4	1.1282	1.0799	376.37	7527.41
												LPS+2mMleucine-5	1.3542	1.3059	434.212	8684.25
												LPS+2mMleucine-6	1.1245	1.0762	375.388	7507.76
							方程: y = a + b*x + c*x^2					LPS+10mMleucine-1	0.787	0.7387	279.943	5598.86
							a = 0.00862					LPS+10mMleucine-2	0.8869	0.8386	309.512	6190.23
							b = 0.00154					LPS+10mMleucine-3	0.8749	0.8266	306.024	6120.48
							c = 0.00000					LPS+10mMleucine-4	1.2181	1.1698	399.873	7997.46
							r^2 = 0.99610					LPS+10mMleucine-5	1.1171	1.0688	373.42	7468.39
												LPS+10mMleucine-6	1.0491	1.0008	355.096	7101.92
