## Supplementary material for "Leucine alleviates cytokine storm syndrome by regulating macrophage polarization via the mTORC1/LXRα signaling pathway": Figure1-5: Serum IFN-a├.xlsx

### Sheet: Sheet1
	标曲												处理	测得OD值	矫正OD值	稀释5倍后浓度	浓度
		浓度	矫正后OD值	OD值									CON1	0.1406	0.0596	9.546	47.73	47.73
		500	1.4634	1.5444									CON2	0.2006	0.1196	23.1934	115.967	115.967
		250	0.9544	1.0354									CON3	0.0702	-0.0108	-6.1494	-30.747	0
		125	0.5149	0.5959									CON4	0.1111	0.0301	2.9285	14.6425	14.6425
		62.5	0.3028	0.3838									CON5	0.0687	-0.0123	-6.4802	-32.401	0
		31.25	0.1599	0.2409									CON6	0.0849	0.0039	-2.8994	-14.497	0
		15.625	0.0929	0.1739									LPS1	0.5338	0.4528	104.279	521.397	521.397
		7.8	0.0539	0.1349									LPS2	0.4003	0.3193	70.6136	353.068	353.068
		0	0	0.081									LPS3	0.8038	0.7228	178.488	892.441	892.441
													LPS4	0.4496	0.3686	82.8455	414.228	414.228
													LPS5	2.5999	2.5189	555.987	2779.93	2779.93
		空白	0.081										LPS6	2.3487	2.2677	500.164	2500.82	2500.82
													LPS7	0.2905	0.2095	44.1415	220.708	220.708
													LPS+2%Leu1	0.1421	0.0611	9.8841	49.4205	49.4205
													LPS+2%Leu2	0.1398	0.0588	9.3656	46.828	46.828
													LPS+2%Leu3	0.0997	0.0187	0.387	1.935	1.935
													LPS+2%Leu4	0.1774	0.0964	17.8859	89.4295	89.4295
													LPS+2%Leu5	0.1482	0.0672	11.2605	56.3025	56.3025
								方程: y = a + b*x + c*x^2					LPS+2%Leu6	0.0914	0.0104	-1.4578	-7.289	0
								a = 0.01696					LPS+2%Leu7	0.2508	0.1698	34.8142	174.071	174.071
								b = 0.00450					LPS+2%Leu8	0.0846	0.0036	-2.9659	-14.8295	0
								c = -0.00000					LPS+5%Leu1	0.097	0.016	-0.2136	-1.068	0
								r^2 = 0.99865					LPS+5%Leu2	0.1013	0.0203	0.7432	3.716	3.716
													LPS+5%Leu3	0.1352	0.0542	8.3302	41.651	41.651
													LPS+5%Leu4	0.1212	0.0402	5.1874	25.937	25.937
													LPS+5%Leu5	0.7266	0.6456	156.308	781.542	781.542
													LPS+5%Leu6	0.1309	0.0499	7.3635	36.8175	36.8175
													LPS+5%Leu7	0.1176	0.0366	4.3815	21.9075	21.9075
													LPS+5%Leu8	0.4555	0.3745	84.3246	421.623	421.623
													LPS+2%+5%Leu1	0.1724	0.0914	16.7471	83.7355	83.7355
													LPS+2%+5%Leu2	0.0796	-0.0014	-4.0728	-20.364	0
													LPS+2%+5%Leu3	0.2975	0.2165	45.7991	228.996	228.996
													LPS+2%+5%Leu4	0.3351	0.2541	54.7712	273.856	273.856
													LPS+2%+5%Leu5	0.2299	0.1489	29.953	149.765	149.765
													LPS+2%+5%Leu6	0.2929	0.2119	44.7094	223.547	223.547
													LPS+2%+5%Leu7	0.1232	0.0422	5.6356	28.178	28.178
													LPS+2%+5%Leu8	0.114	0.033	3.5764	17.882	17.882
