## Supplementary material for "Leucine alleviates cytokine storm syndrome by regulating macrophage polarization via the mTORC1/LXRα signaling pathway": Figure1-5: Serum IL-6.xlsx

### Sheet: Sheet1
	标曲											处理	测得OD值	矫正OD值	稀释5倍浓度	浓度
	OD1	OD2	平均OD值	浓度	矫正值							CON1	0.0865	0.01495	1.1836	5.918	5.918
	2.7027	2.8034	2.75305	500	2.6815							CON2	0.1133	0.04175	4.0107	20.0535	20.0535
	1.9525	1.8856	1.91905	250	1.8475							CON3	0.0587	-0.01285	-1.7338	-8.669	0
	1.1124	1.1112	1.1118	125	1.04025							CON4	0.0956	0.02405	2.1419	10.7095	10.7095
	0.653	0.6802	0.6666	62.5	0.59505							CON5	0.0496	-0.02195	-2.6854	-13.427	0
	0.347	0.3705	0.35875	31.25	0.2872							CON6	0.0618	-0.00975	-1.4092	-7.046	0
	0.2215	0.2227	0.2221	15.625	0.15055							LPS1	0.2292	0.15765	16.4092	82.046	82.046
	0.1347	0.1466	0.14065	7.8	0.0691							LPS2	0.2425	0.17095	17.8505	89.2525	89.2525
	0.0698	0.0733	0.07155	0	0							LPS3	0.212	0.14045	14.5511	72.7555	72.7555
												LPS4	0.2153	0.14375	14.9071	74.5355	74.5355
												LPS5	0.1988	0.12725	13.1295	65.6475	65.6475
	空白	0.07155										LPS6	0.2517	0.18015	18.8497	94.2485	94.2485
												LPS7	0.1801	0.10855	11.122	55.61	55.61
												LPS+2%Leu1	0.1484	0.07685	7.7357	38.6785	38.6785
												LPS+2%Leu2	0.1105	0.03895	3.7147	18.5735	18.5735
												LPS+2%Leu3	0.185	0.11345	11.6473	58.2365	58.2365
								方程: y = a + b*x + c*x^2				LPS+2%Leu4	0.1168	0.04525	4.381	21.905	21.905
								a = 0.00369				LPS+2%Leu5	0.1333	0.06175	6.1301	30.6505	30.6505
								b = 0.00952				LPS+2%Leu6	0.1551	0.08355	8.4497	42.2485	42.2485
								c = -0.00001				LPS+2%Leu7	0.1076	0.03605	3.4082	17.041	17.041
								r^2 = 0.99941				LPS+2%Leu8	0.1076	0.03605	3.4082	17.041	17.041
												LPS+5%Leu1	0.1265	0.05495	5.4086	27.043	27.043
												LPS+5%Leu2	0.0924	0.02085	1.8047	9.0235	9.0235
												LPS+5%Leu3	0.1295	0.05795	5.7268	28.634	28.634
												LPS+5%Leu4	0.1423	0.07075	7.0865	35.4325	35.4325
												LPS+5%Leu5	0.1625	0.09095	9.2393	46.1965	46.1965
												LPS+5%Leu6	0.1181	0.04655	4.5186	22.593	22.593
												LPS+5%Leu7	0.1555	0.08395	8.4923	42.4615	42.4615
												LPS+5%Leu8	0.1907	0.11915	12.259	61.295	61.295
												LPS+2%+5%Leu1	0.1493	0.07775	7.8316	39.158	39.158
												LPS+2%+5%Leu2	0.1001	0.02855	2.6164	13.082	13.082
												LPS+2%+5%Leu3	0.131	0.05945	5.886	29.43	29.43
												LPS+2%+5%Leu4	0.1829	0.11135	11.4221	57.1105	57.1105
												LPS+2%+5%Leu5	0.1547	0.08315	8.407	42.035	42.035
												LPS+2%+5%Leu6	0.1502	0.07865	7.9274	39.637	39.637
												LPS+2%+5%Leu7	0.2096	0.13805	14.2924	71.462	71.462
												LPS+2%+5%Leu8	0.116	0.04445	4.2964	21.482	21.482
