## Supplementary material for "Leucine alleviates cytokine storm syndrome by regulating macrophage polarization via the mTORC1/LXRα signaling pathway": Figure1-5: Serum TNF-a.xlsx

### Sheet: Sheet1
												处理	测得OD值	矫正OD值	稀释5倍后浓度	浓度
	标曲											CON1	0.0686	0.0203	7.442	37.21	37.21
		浓度	矫正OD值	OD值								CON2	0.0677	0.0194	6.8791	34.3955	34.3955
		500	1.5793	1.6276								CON3	0.0679	0.0196	7.0043	35.0215	35.0215
		250	0.6619	0.7102								CON4	0.1273	0.079	41.0933	205.466	205.466
		125	0.2491	0.2974								CON5	0.0524	0.0041	-2.9627	-14.8135	0
		62.5	0.1479	0.1962								CON6	0.0683	0.02	7.2545	36.2725	36.2725
		31.25	0.0531	0.1014								LPS1	0.1347	0.0864	44.9798	224.899	224.899
		15.625	0.0432	0.0915								LPS2	0.1743	0.126	64.7348	323.674	323.674
		7.8	0.0164	0.0647								LPS3	0.1618	0.1135	58.6751	293.375	293.375
		0	0	0.0483								LPS4	0.1652	0.1169	60.3384	301.692	301.692
												LPS5	0.1958	0.1475	74.8217	374.109	374.109
												LPS6	0.2479	0.1996	97.754	488.77	488.77
		空白	0.0483									LPS7	0.1173	0.069	35.7304	178.652	178.652
												LPS+2%Leu1	0.0707	0.0224	8.7489	43.7445	43.7445
												LPS+2%Leu2	0.0695	0.0212	8.0032	40.016	40.016
												LPS+2%Leu3	0.0774	0.0291	12.8598	64.299	64.299
												LPS+2%Leu4	0.0607	0.0124	2.4419	12.2095	12.2095
												LPS+2%Leu5	0.1071	0.0588	30.1198	150.599	150.599
							方程: y = a + b*x + c*x^2					LPS+2%Leu6	0.0589	0.0106	1.2834	6.417	6.417
							a = 0.00862					LPS+2%Leu7	0.0986	0.0503	25.3277	126.638	126.638
							b = 0.00154					LPS+2%Leu8	0.0555	0.0072	-0.9251	-4.6255	0
							c = 0.00000					LPS+5%Leu1	0.0638	0.0155	4.42	22.1	22.1
							r^2 = 0.99610					LPS+5%Leu2	0.0559	0.0076	-0.6639	-3.3195	0
												LPS+5%Leu3	0.0601	0.0118	2.0566	10.283	10.283
												LPS+5%Leu4	0.0946	0.0463	23.0337	115.168	115.168
												LPS+5%Leu5	0.115	0.0667	34.478	172.39	172.39
												LPS+5%Leu6	0.055	0.0067	-1.2522	-6.261	0
												LPS+5%Leu7	0.1112	0.0629	32.3928	161.964	161.964
												LPS+5%Leu8	0.0602	0.0119	2.1208	10.604	10.604
												LPS+2%+5%Leu1	0.0586	0.0103	1.089	5.445	5.445
												LPS+2%+5%Leu2	0.0686	0.0203	7.442	37.21	37.21
												LPS+2%+5%Leu3	0.0841	0.0358	16.8851	84.4255	84.4255
												LPS+2%+5%Leu4	0.1201	0.0718	37.2453	186.226	186.226
												LPS+2%+5%Leu5	0.0916	0.0433	21.296	106.48	106.48
												LPS+2%+5%Leu6	0.0947	0.0464	23.0913	115.457	115.457
												LPS+2%+5%Leu7	0.0694	0.0211	7.9409	39.7045	39.7045
												LPS+2%+5%Leu8	0.0782	0.0299	13.3448	66.724	66.724
