## Supplementary material for "Leucine alleviates cytokine storm syndrome by regulating macrophage polarization via the mTORC1/LXRα signaling pathway": Figure1-5: Bone marrow-results.xls

### Sheet: Sheet0
	CD45+	CD11b+\F4-80+	M1	M2	M1/M2
B 1-1.fcs	0.905	0.125	0.0185	0.979	0.0188968
B 1-2.fcs	0.943	0.125	0.0136	0.986	0.0137931
B 1-3.fcs	0.93	0.131	0.0157	0.984	0.0159553
B1-4.fcs	0.783	0.115	0.0498	0.95	0.0524211
B1-5.fcs	0.767	0.151	0.0397	0.96	0.0413542
B1-6.fcs	0.9	0.127	0.0254	0.975	0.0260513
B1-7.fcs	0.724	0.0939	0.05	0.95	0.0526316
B1-8.fcs	0.941	0.102	0.0229	0.977	0.0234391
B2-1.fcs	0.67	0.107	0.306	0.693	0.441558
B2-2.fcs	0.68	0.201	0.614	0.386	1.59067
B2-3.fcs	0.737	0.15	0.369	0.63	0.585714
B2-4.fcs	0.762	0.155	0.766	0.234	3.2735
B2-5.fcs	0.717	0.192	0.0785	0.922	0.085141
B2-6.fcs	0.681	0.162	0.3	0.7	0.428571
B2-7.fcs	0.678	0.155	0.167	0.833	0.20048
B2-8.fcs	0.675	0.169	0.135	0.865	0.156069
B3-1.fcs	0.684	0.176	0.753	0.247	3.04858
B3-2.fcs	0.631	0.0773	0.338	0.662	0.510574
B3-3.fcs	0.644	0.151	0.108	0.892	0.121076
B3-4.fcs	0.64	0.118	0.247	0.753	0.328021
B3-5.fcs	0.668	0.198	0.123	0.877	0.140251
B3-6.fcs	0.731	0.179	0.0832	0.916	0.0908297
B3-7.fcs	0.133	0.0758	0.109	0.891	0.122334
B3-8.fcs	0.619	0.163	0.0614	0.939	0.0653887
B4-1.fcs	0.623	0.119	0.078	0.922	0.0845987
B4-2.fcs	0.624	0.111	0.157	0.843	0.18624
B4-3.fcs	0.609	0.0899	0.269	0.731	0.367989
B4-4.fcs	0.602	0.172	0.137	0.863	0.158749
B4-5.fcs	0.648	0.135	0.331	0.669	0.494768
B4-6.fcs	0.7	0.283	0.886	0.114	7.77193
B4-7.fcs	0.618	0.148	0.301	0.699	0.430615
B4-8.fcs	0.644	0.19	0.175	0.825	0.212121
BMDM 5-1.fcs	0.789	0.122	0.247	0.751	0.328895
BMDM 5-2.fcs	0.835	0.121	0.291	0.708	0.411017
BMDM 5-3.fcs	0.836	0.105	0.317	0.683	0.464129
BMDM 5-4.fcs	0.821	0.112	0.281	0.719	0.390821
BMDM 5-5.fcs	0.843	0.0983	0.224	0.776	0.28866
BMDM 5-6.fcs	0.819	0.111	0.252	0.746	0.337802
BMDM 5-7.fcs	0.827	0.103	0.279	0.721	0.386963
BMDM 5-8.fcs	0.75	0.116	0.27	0.73	0.369863
CD11b PerCP-Cy5_5.fcs	0.0071	0.0704	0	1
CD45.fcs	0.74	0.00041	0	1
CD86 APC-Cy7.fcs	0.0142	0.0563	0.5	0.5
CD206 PE-Cy7.fcs	0.0091	0.0769	0.143	0.857
F_480 APC-A.fcs	0.0097	0.0825	0.125	0.875
Mock_001.fcs	0.0084	0.0238	0	1
Mean	0.644	0.127	0.22	0.78
SD	0.261	0.0498	0.21	0.21
