## Supplementary material for "Leucine alleviates cytokine storm syndrome by regulating macrophage polarization via the mTORC1/LXRα signaling pathway": Figure1-5: Spleen-results.xls

### Sheet: Sheet0
	CD45+	CD11b+\F4-80+	M1	M2	M1/M2	M2/M1
Spleen 1-1.fcs	0.958	0.0178	0.144	0.856	0.168224	5.94444
Spleen 1-2.fcs	0.959	0.0203	0.119	0.881	0.135074	7.40336
Spleen 1-3.fcs	0.948	0.0246	0.115	0.884	0.13009	7.68696
Spleen 1-4.fcs	0.913	0.0225	0.278	0.722	0.385042	2.59712
Spleen 1-5.fcs	0.904	0.027	0.151	0.849	0.177856	5.62252
Spleen 1-6.fcs	0.939	0.024	0.18	0.818	0.220049	4.54444
Spleen 1-7.fcs	0.935	0.0313	0.147	0.85	0.172941	5.78231
Spleen 1-8.fcs	0.945	0.0259	0.184	0.816	0.22549	4.43478
Spleen 2-1.fcs	0.896	0.0322	0.466	0.531	0.877589	1.13948
Spleen 2-2.fcs	0.868	0.0224	0.605	0.391	1.54731	0.646281
Spleen 2-3.fcs	0.94	0.0337	0.681	0.318	2.14151	0.46696
Spleen 2-4.fcs	0.871	0.042	0.561	0.436	1.2867	0.777184
Spleen 2-5.fcs	0.905	0.0247	0.564	0.435	1.29655	0.771277
Spleen 2-6.fcs	0.903	0.031	0.482	0.516	0.934109	1.07054
Spleen 2-7.fcs	0.931	0.0286	0.517	0.478	1.08159	0.924565
Spleen 2-8.fcs	0.917	0.0265	0.556	0.44	1.26364	0.791367
Spleen 3-1.fcs	0.85	0.0205	0.476	0.519	0.917148	1.09034
Spleen 3-2.fcs	0.866	0.0168	0.497	0.498	0.997992	1.00201
Spleen 3-3.fcs	0.845	0.0263	0.522	0.475	1.09895	0.909962
Spleen 3-4.fcs	0.865	0.0206	0.509	0.489	1.0409	0.960707
Spleen 3-5.fcs	0.904	0.023	0.523	0.476	1.09874	0.910134
Spleen 3-6.fcs	0.917	0.0315	0.406	0.593	0.684654	1.46059
Spleen 3-7.fcs	0.921	0.0261	0.443	0.554	0.799639	1.25056
Spleen 3-8.fcs	0.911	0.0265	0.494	0.503	0.982107	1.01822
Spleen 4-1.fcs	0.863	0.0207	0.506	0.494	1.02429	0.976285
Spleen 4-2.fcs	0.856	0.019	0.476	0.523	0.910134	1.09874
Spleen 4-3.fcs	0.836	0.0308	0.671	0.327	2.05199	0.487332
Spleen 4-4.fcs	0.845	0.0281	0.639	0.356	1.79494	0.557121
Spleen 4-5.fcs	0.845	0.02	0.522	0.476	1.09664	0.911877
Spleen 4-6.fcs	0.879	0.0094	0.539	0.461	1.1692	0.855288
Spleen 4-7.fcs	0.89	0.014	0.514	0.481	1.06861	0.935798
Spleen 4-8.fcs	0.908	0.0172	0.462	0.535	0.863551	1.15801
Spleen 5-1.fcs	0.947	0.0451	0.59	0.409	1.44254	0.69322
Spleen 5-2.fcs	0.939	0.0355	0.592	0.402	1.47264	0.679054
Spleen 5-3.fcs	0.937	0.0502	0.544	0.451	1.20621	0.829044
Spleen 5-4.fcs	0.954	0.0467	0.486	0.51	0.952941	1.04938
Spleen 5-5.fcs	0.949	0.0443	0.502	0.487	1.0308	0.97012
Spleen 5-6.fcs	0.955	0.0278	0.462	0.531	0.870056	1.14935
Spleen 5-7.fcs	0.939	0.0475	0.51	0.486	1.04938	0.952941
Spleen 5-8.fcs	0.931	0.0509	0.541	0.454	1.19163	0.839187
Mean	0.81	0.04	0.417	0.581
SD	0.287	0.0497	0.197	0.198
CD11b.fcs	0.0047	0.087	0.5	0.5
CD45.fcs	0.956	0.0009	0	1
CD86.fcs	0.0033	0.267	0.5	0.5
CD206.fcs	0.0011	0.25	0	1
F4_80.fcs	0.0136	0.0172	0	1
Mock.fcs	0.0014	0.0833	0	1
