## Supplementary material for "Leucine alleviates cytokine storm syndrome by regulating macrophage polarization via the mTORC1/LXRα signaling pathway": Figure1-5: Routine blood.xlsx

### Sheet: Sheet1
编号	检测项目	检测项目中文名	2-1	2-2	2-3	2-4	2-5	2-6	2-7	2-8	3-1	3-2	3-3	3-4	3-5	3-6	3-7	3-8	4-1	4-2	4-3	4-4	4-5	4-6	4-7	4-8	5-1	5-2	5-3	5-4	5-5	5-6	5-7	5-8	1-1	1-2	1-3	1-4	1-5	1-6	1-7	1-8	单位	参考范围
1	WBC	白细胞数目	1.68	4.43	2.04	3.31	3.6	3.95	2.73	3.59	3.17	3.47	2.62	4.16	3.29	2.72	2.25	1.38	2.74	3.02	2.74	2.64	1.48	3.75	3.03	2.03	2.62	2.63	2.06	3.65	1.54	2.94	1.94	2.2	3.88	3.32	5.26	3.37	1.9	3.43	2.42	2.14	10^9/L	0.80-10.60
2	Neu#	中性粒细胞数目	0.75	1.75	0.96	1.38	1.43	1.83	1.3	1.64	1.11	1.59	1.1	1.32	1.43	0.83	0.93	0.57	1.01	1.35	1.31	1.25	0.82	1.75	1.28	0.54	1.13	0.97	0.79	1.86	0.58	1.15	0.75	0.97	0.31	0.42	0.38	0.27	0.2	0.46	0.23	0.23	10^9/L	0.23-3.60
3	Lym#	淋巴细胞数目	0.66	1.65	0.43	1.19	1.29	1.13	0.53	0.73	1.25	0.76	0.78	1.79	0.99	1.33	0.74	0.48	0.97	1.27	0.41	0.66	0.33	0.96	0.98	0.94	0.69	0.98	0.73	0.81	0.5	0.91	0.65	0.69	3.45	2.77	4.73	2.99	1.64	2.79	2.11	1.8	10^9/L	0.60-8.90
4	Mon#	单核细胞数目	0.04	0.68	0.42	0.46	0.48	0.71	0.48	0.83	0.42	0.72	0.55	0.59	0.58	0.32	0.42	0.23	0.61	0.19	0.63	0.45	0.23	0.83	0.56	0.35	0.57	0.46	0.4	0.76	0.17	0.55	0.4	0.33	0.08	0.11	0.12	0.09	0.05	0.14	0.06	0.09	10^9/L	0.04-1.40
5	Eos#	嗜酸性粒细胞数目	0.18	0.29	0.22	0.25	0.37	0.25	0.35	0.31	0.35	0.35	0.17	0.4	0.24	0.22	0.15	0.09	0.14	0.18	0.35	0.27	0.09	0.19	0.19	0.19	0.22	0.21	0.14	0.21	0.27	0.3	0.13	0.18	0.04	0.02	0.03	0.02	0.01	0.03	0.01	0.02	10^9/L	0.00-0.51
6	Bas#	嗜碱性粒细胞数目	0.05	0.06	0.01	0.03	0.03	0.03	0.07	0.08	0.04	0.05	0.02	0.06	0.05	0.02	0.01	0.01	0.01	0.03	0.04	0.01	0.01	0.02	0.02	0.01	0.01	0.01	0	0.01	0.02	0.03	0.01	0.03	0	0	0	0	0	0.01	0.01	0	10^9/L	0.00-0.12
7	Neu%	中性粒细胞百分比	44.2	39.4	46.6	41.5	39.7	46.2	47.5	45.6	35	45.7	41.8	31.6	43.4	30.5	41.1	40.7	36.7	44.5	47.8	47.2	55.2	46.5	42.1	26.5	42.9	36.6	38.1	50.9	37.2	38.8	38.4	44	8	12.4	7.2	7.9	10.7	13.2	9.2	10.5	%	6.5-50.0
8	Lym%	淋巴细胞百分比	38.8	37.3	20.9	36	35.8	28.4	19.5	20.2	39.3	21.7	29.9	43.1	29.9	48.7	32.6	34.4	35.3	41.9	14.6	24.7	22.3	25.6	32.1	46.2	26.2	37	35.1	22.1	32.5	30.7	33.1	31.2	88.9	83.4	89.9	88.8	86	81.2	87.2	84.1	%	40.0-92.0
9	Mon%	单核细胞百分比	2.8	15.3	20.6	13.9	13.2	18.2	17.6	23.1	13.2	21	21	14.1	17.8	11.9	18.8	16.7	22.2	6.4	22.9	17.3	14.9	22.4	18.6	16.9	21.9	17.7	19.4	20.8	11.1	19	20.6	15	2	3.3	2.2	2.5	2.6	4.2	2.6	4.4	%	0.9-18.0
10	Eos%	嗜酸性粒细胞百分比	11.2	6.5	11	7.7	10.2	6.4	12.9	8.7	11.2	10.1	6.5	9.7	7.4	8.1	7	7.2	5.3	6	13.1	10.2	6.5	5	6.5	9.5	8.4	8.2	7.2	5.7	17.9	10.4	7.1	8.5	0.9	0.8	0.6	0.7	0.7	1.1	0.6	1	%	0.0-7.5
11	Bas%	嗜碱性粒细胞百分比	3	1.5	0.9	0.9	1.1	0.8	2.5	2.4	1.3	1.5	0.8	1.5	1.5	0.8	0.5	1	0.5	1.2	1.6	0.6	1.1	0.5	0.7	0.9	0.6	0.5	0.2	0.5	1.3	1.1	0.8	1.3	0.2	0.1	0.1	0.1	0	0.3	0.4	0	%	0.0-1.5
12	RBC	红细胞数目	10.54	10.37	10.24	10.82	10.73	10.09	10.4	10.54	10.49	10.94	9.92	10.19	9.12	11.04	9.9	10.45	10.54	11.54	10.07	10.59	10.47	9.94	10.35	11.15	10.64	11.18	10.22	11.3	9.32	9.52	9.24	11.03	11.1	10.94	11.2	11.48	10.99	11.41	11.47	11.25	10^12/L	6.50-11.50
13	HGB	血红蛋白	167	164	157	167	169	155	158	163	164	168	154	163	145	174	156	160	164	177	159	165	164	155	160	173	164	171	159	175	148	148	145	173	179	171	173	176	174	177	***	***	g/L	110-165
14	HCT	红细胞压积	49.3	50.2	47.9	49	50.2	46.2	47.6	47.9	48.2	50.4	45.7	46.8	43	49.9	46.3	47.9	48.2	50.5	45.6	48.5	48.2	45.1	46.4	49.3	48.5	49.3	46.7	50.1	42.6	43	42.3	50.7	49.9	47.8	48.7	49.2	47.4	48.7	49.6	49.1	%	35.0-55.0
15	MCV	平均红细胞体积	46.8	48.4	46.7	45.3	46.8	45.8	45.8	45.4	45.9	46.1	46.1	46	47.2	45.2	46.8	45.9	45.7	43.7	45.3	45.8	46.1	45.4	44.8	44.2	45.6	44.1	45.7	44.4	45.8	45.1	45.7	46	44.9	43.7	43.5	42.9	43.1	42.7	43.2	43.7	fL	41.0-55.0
16	MCH	平均红细胞血红蛋白含量	15.8	15.8	15.3	15.5	15.8	15.4	15.1	15.4	15.7	15.3	15.5	16	15.9	15.8	15.7	15.3	15.6	15.3	15.8	15.6	15.7	15.6	15.5	15.6	15.4	15.3	15.6	15.5	15.9	15.5	15.7	15.7	16.1	15.6	15.5	15.4	15.8	15.5	***.*	***.*	pg	13.0-18.0
17	MCHC	平均红细胞血红蛋白浓度	338	327	328	342	337	336	331	340	341	332	337	349	338	350	336	334	341	350	349	340	340	344	345	352	338	347	341	349	348	344	343	341	359	357	356	359	366	364	****	****	g/L	300-360
18	RDW-CV	红细胞分布宽度变异系数	14.7	16.4	16.3	13.9	15.8	15.9	15	15.2	15.1	14.9	14.8	14.2	15.4	14	17	17	15.6	14.8	15	16.4	16.3	16.6	14.2	14.9	15.7	15.6	15.5	15.7	16.3	15.1	15	16	15	13.5	14.2	13.7	13.4	13.8	14.1	13.2	%	12.0-19.0
19	RDW-SD	红细胞分布宽度标准差	31.2	36	34.8	28.7	33.6	33.4	31.4	31.8	31.5	31.5	31.4	29.6	33.1	29	36.3	35.8	32.7	29.8	30.9	34.4	34.8	34.7	29.3	30.2	32.9	31.6	32.5	32.2	34	30.9	31.3	34	30.9	27.2	28.2	27	26.5	27	28	26.3	fL	23.0-39.0
20	PLT	血小板数目	158	427	281	345	376	406	599	573	219	512	256	232	82	131	91	124	136	129	149	297	205	567	184	93	163	283	119	122	102	61	75	108	263	148	240	179	388	274	377	225	10^9/L	400-1600
21	MPV	平均血小板体积	5.5	5.2	5.5	4.9	5.2	5.5	5	5	5.5	5.4	5.1	5.3	5.5	5.7	5.8	5.5	5.3	5.7	5.1	5.4	5.1	4.8	5.6	5.4	5.4	5.4	5.5	5.7	5.6	5.8	5.8	5.5	5.1	4.9	5	4.8	4.8	5	4.9	5.1	fL	4.0-6.2
22	PDW	血小板分布宽度	16.5	15.7	16.2	15.9	16	16.3	15.5	15.6	15.8	16.1	15.9	16.6	16.7	16.7	16.7	16.4	16.4	16.9	15.4	16.2	16	15.4	16.4	16.8	16.2	15.9	16.7	17	16.2	16.6	17.4	16.8	16.7	17.3	17.1	16.6	16.3	17	16.1	16.5		12.0-17.5
23	PCT	血小板压积	0.087	0.223	0.156	0.168	0.197	0.223	0.298	0.286	0.12	0.275	0.131	0.122	0.045	0.075	0.053	0.068	0.073	0.074	0.076	0.16	0.104	0.274	0.103	0.051	0.088	0.153	0.066	0.069	0.057	0.036	0.043	0.059	0.133	0.073	0.12	0.086	0.184	0.137	0.186	0.114	%	0.100-0.780
