## Supplementary material for "Leucine alleviates cytokine storm syndrome by regulating macrophage polarization via the mTORC1/LXRα signaling pathway": Figure1-5: IL-4(20nM) 2mM 10mM leucine.xlsx

### Sheet: Sheet1
		Cyclophilin	Mgl-1	Mgl-2	Arg-1	Fizz-1	IL-10	Ym1		CT
	con1	22.2995	30.1771	32.898	37.6005	37.5094	32.8839	32.9225			Cyclophilin	Mgl-1	Mgl-2	Arg-1	Fizz-1	IL-10	Ym1
	con1	22.5677	29.8709	Undetermined	35.7091	Undetermined	32.9572	32.0987		con1	22.4336	30.024	32.898	36.6548	37.5094	32.9205	32.5106
	con2	22.3625	30.3988	33.5957	33.83	36.719	32.4321	33.5025		con2	22.3021	30.2399	33.4833	33.83	36.719	32.4865	33.2262
	con2	22.2417	30.081	33.3709	Undetermined	Undetermined	32.5409	32.95		con3	22.932	30.3798	32.4689			32.857	34.9721
	con3	22.8942	30.3349	32.6072	Undetermined	Undetermined	32.7402	34.9596		con4	23.0363	29.8275	35.0902	35.8996	36.9629	33.6597	31.9058
	con3	22.9698	30.4248	32.3307	Undetermined	Undetermined	32.9737	34.9845		IL4-20-1	22.7413	28.1175	28.5389	26.8329	26.9334	34.2135	26.3792
	con4	22.968	30.5173	35.2112	Undetermined	36.9629	33.4561	33.6033		IL4-20-2	22.9142	28.8026	28.8732	27.482	25.727	33.6717	26.7066
	con4	23.1046	29.1376	34.9692	35.8996	Undetermined	33.8632	30.2084		IL4-20-3	22.4518	27.836	27.807	25.7441	23.3827	32.4698	25.2009
	IL4-20-1	22.7433	28.186	28.4923	26.9998	26.8539	34.0691	26.3224		IL4-20-4	22.289	27.9933	28.0581	26.5527	24.2308	32.6265	25.7594
	IL4-20-1	22.7393	28.0489	28.5854	26.6659	27.0129	34.3579	26.436		L2-1	23.646	29.5369	29.5882	27.3291	25.1792	34.3896	26.7667
	IL4-20-2	22.8125	28.7498	28.7768	27.4873	25.7317	33.7991	26.6558		L2-2	22.3921	28.0131	28.2378	25.6582	24.2611	33.2412	24.9648
	IL4-20-2	23.0159	28.8554	28.9696	27.4767	25.7223	33.5443	26.7573		L2-3	23.1319	28.8139	29.8195	27.0317	25.1833	34.14	25.9684
	IL4-20-3	22.4956	27.6302	27.8247	25.6083	23.4518	32.4102	25.1274		L2-4	22.6297	27.861	28.2295	25.7279	24.2368	33.315	24.9712
	IL4-20-3	22.408	28.0419	27.7894	25.8799	23.3137	32.5293	25.2745		L2-5	22.8646	28.316	27.9924	25.6462	24.3729	33.7952	25.1302
	IL4-20-4	22.5456	28.1004	27.8681	26.5778	24.2085	32.5746	25.7503		L2-6	22.1532	27.4461	28.0118	25.5065	23.3684	32.9264	24.7241
	IL4-20-4	22.0325	27.8862	28.248	26.5277	24.2531	32.6784	25.7685		L10-1	22.4852	28.1014	28.3004	25.8241	24.9691	32.8723	25.6771
	L2-1	24.0205	29.8862	29.6814	27.3542	25.081	34.1803	26.7872		L10-2	22.5685	28.1569	28.4418	26.1916	24.7284	33.3093	25.9578
	L2-1	23.2714	29.1876	29.495	27.3039	25.2775	34.5989	26.7462		L10-3	23.1807	28.2049	28.8152	26.1015	24.8293	33.0715	26.0244
	L2-2	22.4701	28.0362	28.3214	25.7874	24.2587	33.179	24.9564		L10-4	22.4108	27.1801	27.7087	25.1864	23.0475	31.6457	24.9815
	L2-2	22.3141	27.99	28.1542	25.529	24.2634	33.3033	24.9733		L10-5	22.6117	27.9116	28.0259	25.5564	23.195	32.8483	25.0805
	L2-3	23.1908	28.8129	29.6742	27.1401	25.1926	34.0621	25.9639		L10-6	21.3455	26.504	26.5499	24.4083	22.3358	31.8063	23.8824
	L2-3	23.073	28.8149	29.9649	26.9233	25.174	34.2179	25.9728
	L2-4	22.7066	28.0942	28.2598	25.7487	24.2602	33.2218	24.9787		△CT	Mgl-1	Mgl-2	Arg-1	Fizz-1	IL-10	Ym1
	L2-4	22.5527	27.6277	28.1993	25.707	24.2134	33.4083	24.9638		con1	7.59045	10.4644	14.2212	15.0758	10.487	10.077
	L2-5	22.9176	28.3053	28.0041	25.5388	24.5725	33.9943	25.1478		con2	7.93776	11.1812	11.5279	14.4169	10.1844	10.9241
	L2-5	22.8116	28.3267	27.9808	25.7536	24.1734	33.5962	25.1127		con3	7.44784	9.53694			9.92495	12.0401
	L2-6	22.0644	27.26	28.084	25.53	23.482	32.9007	24.6763		con4	6.79117	12.0539	12.8633	13.9266	10.6234	8.86953
	L2-6	22.2421	27.6322	27.9395	25.483	23.2547	32.9522	24.772		IL4-20-1	5.37619	5.79758	4.09157	4.19209	11.4722	3.63792
	L10-1	22.6021	28.0557	28.5223	26.3453	25.0342	32.9838	25.6629		IL4-20-2	5.88841	5.95899	4.56779	2.81278	10.7575	3.79236
	L10-1	22.3682	28.147	28.0785	25.3029	24.9041	32.7607	25.6913		IL4-20-3	5.38424	5.35527	3.29233	0.930949	10.018	2.74916
	L10-2	22.5906	28.0953	28.4963	26.2672	24.795	33.3386	25.9412		IL4-20-4	5.70427	5.76903	4.26372	1.94173	10.3375	3.47038
	L10-2	22.5465	28.2184	28.3872	26.116	24.6617	33.2801	25.9744		L2-1	5.89091	5.94222	3.68308	1.53327	10.7436	3.12074
	L10-3	23.1869	28.3514	29.0654	25.9621	24.9653	33.4441	26.0527		L2-2	5.62102	5.84572	3.26614	1.86902	10.8491	2.57277
	L10-3	23.1745	28.0585	28.565	26.2409	24.6933	32.6989	25.996		L2-3	5.68202	6.68763	3.89976	2.0514	11.0081	2.83648
	L10-4	22.3888	27.0625	27.754	25.1907	23.0321	31.6452	24.9885		L2-4	5.23128	5.59986	3.09817	1.60714	10.6853	2.34154
	L10-4	22.4328	27.2977	27.6634	25.1821	23.0629	31.6462	24.9745		L2-5	5.45137	5.12784	2.78162	1.50836	10.9306	2.26566
	L10-5	22.3633	27.8379	27.9507	25.6225	23.1824	32.8811	25.0655		L2-6	5.29288	5.85852	3.35322	1.21512	10.7732	2.57086
	L10-5	22.8601	27.9853	28.1011	25.4903	23.2077	32.8154	25.0955		L10-1	5.61618	5.81523	3.33891	2.48395	10.3871	3.19194
	L10-6	21.3469	26.457	26.3457	24.3985	22.4546	31.2133	23.8774		L10-2	5.5883	5.87323	3.62302	2.15981	10.7408	3.38924
	L10-6	21.3441	26.551	26.754	24.4182	22.217	32.3993	23.8873		L10-3	5.02423	5.63446	2.92077	1.64857	9.89079	2.84364
										L10-4	4.76936	5.29793	2.77564	0.636721	9.23493	2.57074
										L10-5	5.29994	5.41417	2.94468	0.583337	10.2366	2.46881
										L10-6	5.15851	5.20438	3.06284	0.990293	10.4608	2.53687
											7.4418	10.8091	12.8708	14.4731	10.3049	10.4777
											Mgl-1	Mgl-2	Arg-1	Fizz-1	IL-10	Ym1
										con1	0.148643	-0.344683	1.35043	0.602739	0.182041	-0.400664
										con2	0.495958	0.372077	-1.34296	-0.056194	-0.12054	0.44644
										con3	0.00603485	-1.27217			-0.379961	1.56237
										con4	-0.650637	1.24477	-0.00746886	-0.546545	0.31846	-1.60815
										IL4-20-1	-2.06561	-5.01153	-8.77924	-10.281	1.16725	-6.83977
										IL4-20-2	-1.55339	-4.85011	-8.30302	-11.6603	0.452551	-6.68533
										IL4-20-3	-2.05756	-5.45384	-9.57848	-13.5422	-0.286921	-7.72853
										IL4-20-4	-1.73753	-5.04008	-8.6071	-12.5314	0.0325861	-7.00731
										L2-1	-1.55089	-4.86688	-9.18773	-12.9398	0.438729	-7.35695
										L2-2	-1.82078	-4.96338	-9.60468	-12.6041	0.544175	-7.90491
										L2-3	-1.75978	-4.12147	-8.97106	-12.4217	0.703183	-7.64121
										L2-4	-2.21053	-5.20925	-9.77265	-12.866	0.38041	-8.13615
										L2-5	-1.99043	-5.68126	-10.0892	-12.9647	0.625703	-8.21203
										L2-6	-2.14892	-4.95059	-9.51759	-13.258	0.468247	-7.90682
										L10-1	-1.82562	-4.99387	-9.53191	-11.9892	0.0821543	-7.28574
										L10-2	-1.8535	-4.93588	-9.24779	-12.3133	0.435866	-7.08844
										L10-3	-2.41758	-5.17465	-9.95004	-12.8245	-0.414128	-7.63404
										L10-4	-2.67244	-5.51118	-10.0952	-13.8364	-1.06999	-7.90694
										L10-5	-2.14187	-5.39494	-9.92613	-13.8898	-0.0683622	-8.00887
										L10-6	-2.28329	-5.60473	-9.80797	-13.4828	0.155931	-7.94081
											Mgl-1	Mgl-2	Arg-1	Fizz-1	IL-10	Ym1
										con1	0.902098	1.26987	0.392176	0.658503	0.881455	1.32012
										con2	0.70909	0.772669	2.53671	1.03972	1.08714	0.733852
										con3	0.995826	2.41524	1	1	1.30131	0.338594
										con4	1.56986	0.421974	1.00519	1.46058	0.801926	3.0486
										IL4-20-1	4.18611	32.2567	439.355	1244.21	0.445269	114.545
										IL4-20-2	2.93506	28.8423	315.834	3236.74	0.73075	102.916
										IL4-20-3	4.16282	43.8297	764.558	11928.7	1.22003	212.089
										IL4-20-4	3.33465	32.9014	389.937	5919.98	0.977666	128.65
										L2-1	2.92998	29.1795	583.153	7857.4	0.737784	163.931
										L2-2	3.53273	31.198	778.566	6225.98	0.685783	239.671
										L2-3	3.38647	17.4055	501.831	5486.61	0.614216	199.633
										L2-4	4.62844	36.9947	874.701	7465.2	0.768219	281.335
										L2-5	3.97356	51.3133	1089.3	7994.24	0.648104	296.528
										L2-6	4.43497	30.9226	732.961	9796.06	0.722842	239.989
										L10-1	3.5446	31.8643	740.269	4065.32	0.944646	156.037
										L10-2	3.61376	30.6089	607.942	5089.46	0.73925	136.092
										L10-3	5.34273	36.1181	989.149	7253.84	1.33249	198.644
										L10-4	6.37508	45.6069	1093.83	14627.4	2.09941	240.008
										L10-5	4.41333	42.0764	972.887	15178.8	1.04853	257.578
										L10-6	4.86787	48.6622	896.385	11448	0.897553	245.71
