## Supplementary material for "Leucine alleviates cytokine storm syndrome by regulating macrophage polarization via the mTORC1/LXRα signaling pathway": Figure1-5: IL-4(20nMú⌐rapamycin wortamanin.xlsx

### Sheet: Sheet1
		Cyclophilin	ARG1	Ym1	Fizz1	Mgl-1	Mgl-2	IL-10			ARG1	Ym1	Fizz1	Mgl-1	Mgl-2	IL-10
	Control1	16.0179	28.5914	23.9033	26.3597	23.6256	25.6303	27.2463		Control1	12.5735	7.8854	10.3419	7.60774	9.61246	11.2284
	Control2	17.1409	29.6695	24.9606	27.2867	24.4876	27.0952	28.2707		Control2	12.5286	7.81967	10.1458	7.34668	9.95433	11.1298
	Control3	15.9533	28.6361	23.6048	26.1545	23.2759	25.9107	26.9531		Control3	12.6827	7.65149	10.2012	7.32253	9.95734	10.9998
	Control4	16.8573	29.0917	24.079	27.2755	23.962	26.5183	27.6471		Control4	12.2344	7.22167	10.4182	7.10466	9.66103	10.7898
	IL4-1	17.1753	22.9181	22.9567	23.1428	26.794	25.8629	27.3148		IL4-1	5.74278	5.78139	5.96754	9.61871	8.68765	10.1395
	IL4-2	16.8303	21.3787	22.2121	22.9722	26.5621	25.2365	26.9398		IL4-2	4.5484	5.38181	6.14199	9.73185	8.40621	10.1096
	IL4-3	16.9386	22.0709	22.375	22.2631	26.6631	25.2729	27.0696		IL4-3	5.13233	5.4364	5.32454	9.72448	8.33427	10.1311
	IL4-4	19.2279	23.4622	24.1703	25.2015	29.4469	27.8461	28.9062		IL4-4	4.23433	4.94247	5.97367	10.219	8.61826	9.67836
	IL4+10mM Leucine-1	15.8332	15.9659	17.611	17.3067	22.1816	19.6215	29.7621		IL4+10mM Leucine-1	0.132668	1.77775	1.47351	6.34835	3.78828	13.9289
	IL4+10mM Leucine-2	16.0995	16.08	17.7135	17.1205	22.3435	19.9784	29.8733		IL4+10mM Leucine-2	-0.0195808	1.61395	1.02096	6.244	3.87884	13.7738
	IL4+10mM Leucine-3	16.0839	16.1575	17.5096	17.9787	22.2961	19.7922	29.841		IL4+10mM Leucine-3	0.0735855	1.42575	1.89484	6.21219	3.70833	13.7571
	IL4+10mM Leucine-4	15.6759	15.8287	17.0249	17.6424	22.1676	19.4838	29.3699		IL4+10mM Leucine-4	0.152757	1.34899	1.96651	6.49172	3.80783	13.6939
	IL4+10mM Leucine+Rapa-1	19.0064	21.7562	25.5441	24.8553	29.0747	27.7176	29.0057		IL4+10mM Leucine+Rapa-1	2.74982	6.53764	5.84884	10.0683	8.71118	9.99924
	IL4+10mM Leucine+Rapa-2	16.2855	19.425	23.4489	22.3861	26.3423	25.5852	26.4915		IL4+10mM Leucine+Rapa-2	3.13959	7.16342	6.10061	10.0568	9.29975	10.206
	IL4+10mM Leucine+Rapa-3	18.0302	21.2986	20.9726	23.9999	27.9309	27.3946	27.9392		IL4+10mM Leucine+Rapa-3	3.26836	2.94245	5.96968	9.90067	9.36444	9.90899
	IL4+10mM Leucine+Rapa-4	18.3281	21.0394	24.8708	23.3314	28.2287	27.4284	28.3488		IL4+10mM Leucine+Rapa-4	2.71132	6.54267	5.00327	9.90056	9.1003	10.0207
	IL4+10mM Leucine+wortamannin-1	17.1167	19.0039	21.4585	29.2846	26.3604	27.4606	32.3112		IL4+10mM Leucine+wortamannin-1	1.88718	4.34177	12.1679	9.24376	10.3439	15.1946
	IL4+10mM Leucine+wortamannin-2	17.0917	18.6342	20.6281	29.371	26.3523	26.5242	32.1155		IL4+10mM Leucine+wortamannin-2	1.54254	3.53641	12.2793	9.26059	9.43253	15.0238
	IL4+10mM Leucine+wortamannin-3	17.2738	18.6847	20.9582	29.3837	26.445	26.5781	32.2764		IL4+10mM Leucine+wortamannin-3	1.4109	3.68434	12.1099	9.17122	9.30424	15.0026
	IL4+10mM Leucine+wortamannin-4	17.0274	19.1977	21.6224	29.1413	26.7084	27.2221	32.1875		IL4+10mM Leucine+wortamannin-4	2.17029	4.59502	12.1139	9.68102	10.1948	15.1602
											12.5048	7.64456	10.2768	7.3454	9.79629	11.037
											ARG1	Ym1	Fizz1	Mgl-1	Mgl-2	IL-10
										Control1	0.0687053	0.240844	0.0650938	0.262338	-0.183833	0.19145
										Control2	0.0238178	0.17511	-0.130959	0.00127721	0.158042	0.0928514
										Control3	0.177906	0.00693393	-0.0755799	-0.0228708	0.161051	-0.037143
										Control4	-0.270429	-0.422888	0.141445	-0.240744	-0.135259	-0.247158
										IL4-1	-6.76204	-1.86317	-4.30922	2.27331	-1.10864	-0.897442
										IL4-2	-7.95642	-2.26275	-4.13477	2.38645	-1.39008	-0.927382
										IL4-3	-7.37249	-2.20816	-4.95221	2.37907	-1.46202	-0.905905
										IL4-4	-8.27049	-2.70209	-4.30309	2.87363	-1.17804	-1.3586
										IL4+10mM Leucine-1	-12.3722	-5.86681	-8.80325	-0.997052	-6.00801	2.89199
										IL4+10mM Leucine-2	-12.5244	-6.03062	-9.2558	-1.1014	-5.91745	2.73683
										IL4+10mM Leucine-3	-12.4312	-6.21881	-8.38192	-1.13321	-6.08796	2.72018
										IL4+10mM Leucine-4	-12.3521	-6.29557	-8.31025	-0.853682	-5.98846	2.65698
										IL4+10mM Leucine+Rapa-1	-9.75499	-1.10692	-4.42791	2.72289	-1.08511	-1.03771
										IL4+10mM Leucine+Rapa-2	-9.36523	-0.48114	-4.17614	2.71143	-0.496541	-0.830969
										IL4+10mM Leucine+Rapa-3	-9.23646	-4.70211	-4.30707	2.55526	-0.43185	-1.12797
										IL4+10mM Leucine+Rapa-4	-9.7935	-1.10189	-5.27349	2.55516	-0.695989	-1.01629
										IL4+10mM Leucine+wortamannin-1	-10.6176	-3.30279	1.89117	1.89835	0.547637	4.1576
										IL4+10mM Leucine+wortamannin-2	-10.9623	-4.10815	2.00253	1.91519	-0.363759	3.98684
										IL4+10mM Leucine+wortamannin-3	-11.0939	-3.96022	1.83314	1.82581	-0.492053	3.96566
										IL4+10mM Leucine+wortamannin-4	-10.3345	-3.04954	1.83717	2.33561	0.398469	4.12321
											ARG1	Ym1	Fizz1	Mgl-1	Mgl-2	IL-10
										Control1	0.953493	0.84625	0.955883	0.833736	1.1359	0.875725
										Control2	0.983626	0.8857	1.09502	0.999115	0.896241	0.937668
										Control3	0.883985	0.995205	1.05378	1.01598	0.894374	1.02608
										Control4	1.20617	1.34061	0.906611	1.1816	1.09829	1.18687
										IL4-1	108.537	3.63805	19.8245	0.206855	2.15643	1.86276
										IL4-2	248.383	4.79907	17.5667	0.191253	2.62093	1.90182
										IL4-3	165.707	4.62085	30.9574	0.192233	2.75493	1.87372
										IL4-4	308.791	6.50742	19.7405	0.136443	2.26268	2.56435
										IL4+10mM Leucine-1	5301.38	58.3561	446.727	1.99592	64.3564	0.134718
										IL4+10mM Leucine-2	5891.42	65.3726	611.326	2.14564	60.4407	0.150015
										IL4+10mM Leucine-3	5522.99	74.4814	333.587	2.19347	68.0235	0.151755
										IL4+10mM Leucine-4	5228.07	78.5519	317.42	1.80711	63.4901	0.158551
										IL4+10mM Leucine+Rapa-1	864.064	2.15386	21.5246	0.151471	2.12154	2.05297
										IL4+10mM Leucine+Rapa-2	659.501	1.39585	18.0777	0.152679	1.41083	1.77888
										IL4+10mM Leucine+Rapa-3	603.186	26.0302	19.7951	0.170133	1.34896	2.18551
										IL4+10mM Leucine+Rapa-4	887.435	2.14636	38.6792	0.170146	1.61999	2.02271
										IL4+10mM Leucine+wortamannin-1	1571.18	9.86825	0.269589	0.268249	0.68414	0.0560323
										IL4+10mM Leucine+wortamannin-2	1995.15	17.2456	0.249563	0.265137	1.28677	0.0630727
										IL4+10mM Leucine+wortamannin-3	2185.77	15.5648	0.280653	0.282082	1.40645	0.0640057
										IL4+10mM Leucine+wortamannin-4	1291.23	8.27947	0.279871	0.198112	0.758663	0.0573838
