## Supplementary material for "Leucine alleviates cytokine storm syndrome by regulating macrophage polarization via the mTORC1/LXRα signaling pathway": Figure1-5: Bone marrow qPCR Results.xlsx

### Sheet: Sheet1
		cyclophilin	Arg1	Ym1	Fizz1	Mgl1	Mgl2	IL-10	IL-6	IL-1p	TNF-a	MCP1	Inos	NLRP3			cyclophilin	Arg1	Ym1	Fizz1	Mgl1	Mgl2	IL-10	IL-6	IL-1p	TNF-a	MCP1	Inos	NLRP3		CT	cyclophilin	Arg1	Ym1	Fizz1	Mgl1	Mgl2	IL-10	IL-6	IL-1p	TNF-a	MCP1	Inos	NLRP3
	Control-1	18.9333	31.1981	29.3621	29.4203	28.908				29.403	28.4079	30.343	35.8264	29.0502		Control-1	18.9333	31.1981	29.3621	29.4203	28.908	30.0883	32.0977	33.1597	29.403	28.4079	30.343		29.0502		Control-1	18.8716	31.1981	29.4871	29.4165	28.908	30.1311	32.6499	33.1597	29.5268	28.3313	30.5704	34.0708	29.0062
	Control-1	18.8098	29.3779	29.6122	29.4127	29.5452				29.6507	28.2547	30.7977	34.0708	28.9622		Control-1	18.8098		29.6122	29.4127		30.174	33.2021		29.6507	28.2547	30.7977	34.0708	28.9622		Control-2	16.4494	30.2729	25.9333	24.3469	27.4989	28.3833	30.2658	31.1312	26.9303	25.6456	29.0781	32.7364	27.3164
	Control-2	16.4964	29.3055	25.8888	24.3543	27.5828				26.9552	25.6888	29.0781	32.7467	27.1465		Control-2	16.4964		25.8888	24.3543	27.5828	28.1866	30.2119	31.1312	26.9552	25.6888	29.0781	32.7467	27.1465		Control-3	18.5561	31.664	29.1648	27.5112	28.0343	30.1292	32.441	32.8459	28.6006	27.5497	30.3564	33.0489	28.802
	Control-2	16.4024	30.2729	25.9778	24.3395	27.4151				26.9054	25.6024	29.0781	32.7261	27.4863		Control-2	16.4024	30.2729	25.9778	24.3395	27.4151	28.58	30.3196		26.9054	25.6024	29.0781	32.7261	27.4863		Control-4	17.9428	30.2407	28.0412	27.7444	28.3606	29.3416	32.214	32.6927	28.4472	27.2654	30.2022	32.9199	28.5317
	Control-3	18.5548	31.664	29.3064	27.4482	27.9084				28.4535	27.5635	30.4837	33.1257	28.9401		Control-3	18.5548	31.664	29.3064	27.4482	27.9084	30.2426	32.441	32.8459	28.4535	27.5635	30.4837	33.1257	28.9401		Control-5	17.9791	30.6086	27.0363	28.99	28.2352	28.9868	30.8748	32.7624	27.8559	27.0792	30.0831	32.1647	27.7246
	Control-3	18.5573	31.0362	29.0233	27.5742	28.1602				28.7478	27.5358	30.2292	32.9721	28.6639		Control-3	18.5573		29.0233	27.5742	28.1602	30.0157			28.7478	27.5358	30.2292	32.9721	28.6639		Control-6	19.6824	31.1018	28.9297	30.4823	29.3053	30.4187	32.7049	32.5037	29.2655	28.9816	31.4096	34.3522	29.4058
	Control-4	17.9233	30.1836	28.125	27.7191	28.5426				28.372	27.2923	30.0769	32.9947	28.4237		Control-4	17.9233	30.1836	28.125	27.7191	28.5426	29.257			28.372	27.2923	30.0769	32.9947	28.4237		Control-7	18.2194	31.2155	26.3126	28.2799	28.4724	29.6712	31.2256	32.1018	27.2861	26.6827	30.3257	33.7499	27.7305
	Control-4	17.9623	30.2977	27.9575	27.7697	28.1786				28.5225	27.2384	30.3274	32.8451	28.6396		Control-4	17.9623	30.2977	27.9575	27.7697	28.1786	29.4262	32.214	32.6927	28.5225	27.2384	30.3274	32.8451	28.6396		Control-8	17.5006	30.9165	25.4123	25.4112	28.0293	28.8698	32.0774	33.4866	26.6443	26.3022	29.2647	32.2573	27.6483
	Control-5	17.9828	30.8078	27.091	29.4198	28.2118				27.8376	26.9915	30.1583	32.0178	27.6105		Control-5	17.9828	30.8078	27.091		28.2118	28.9817	30.93	32.7624	27.8376	26.9915	30.1583	32.0178	27.6105		LPS-1	16.3861	30.6177	28.6087	29.8607	29.6786	31.544	26.0957	26.5339	25.9481	26.7168	26.1364	32.7546	28.5368
	Control-5	17.9755	30.4093	26.9815	28.99	28.2585				27.8743	27.167	30.0079	32.3117	27.8388		Control-5	17.9755	30.4093	26.9815	28.99	28.2585	28.9918	30.8195		27.8743	27.167	30.0079	32.3117	27.8388		LPS-2	19.6235	30.9623	30.7601	31.3383	30.2498	33.4684	28.4936	29.73	28.4345	29.665	28.9734	33.6296	30.8887
	Control-6	19.6362	31.1018	28.8847	30.4718	29.3053				29.3055	29.0553	31.3612	33.8051	29.5613		Control-6	19.6362	31.1018	28.8847	30.4718	29.3053	30.6734	32.5474	32.5037	29.3055	29.0553	31.3612		29.5613		LPS-3	17.2728	29.9154	27.3149	27.1564	30.0791	31.2021	26.3088	28.9196	26.0052	26.891	26.0636	33.2895	28.0046
	Control-6	19.7287	31.663	28.9746	30.4928	29.9281				29.2256	28.9078	31.458	34.3522	29.2504		Control-6	19.7287		28.9746	30.4928		30.1639	32.8624		29.2256	28.9078	31.458	34.3522	29.2504		LPS-4	17.6467	31.3324	29.2724	29.2877	31.0539	32.47	27.5719	27.3582	27.2935	28.2158	25.8481	32.6413	29.4276
	Control-7	18.1995	31.2859	26.2834	28.2727	28.6206				27.4103	26.8111	30.54	32.2645	27.969		Control-7	18.1995	31.2859	26.2834	28.2727	28.6206	29.7438	31.044	32.2096	27.4103	26.8111	30.54	32.2645	27.969		LPS-5	16.9741	31.0245	28.5745	29.0568	30.5152	32.7089	27.3593	28.6146	27.3101	27.9145	26.9342	33.649	29.5615
	Control-7	18.2393	31.1451	26.3418	28.2871	28.3242				27.1619	26.5543	30.1114	35.2352	27.4919		Control-7	18.2393	31.1451	26.3418	28.2871	28.3242	29.5986	31.4073	31.994	27.1619	26.5543	30.1114	35.2352	27.4919		LPS-6	18.105	30.6407	28.5612	29.9601	30.0894	31.4958	27.0009	28.9159	26.9598	27.97	27.5073	33.6179	29.4925
	Control-8	17.478	30.8327	25.4103	25.4979	28.1135				26.7109	26.3477	29.1471	32.2573	27.7045		Control-8	17.478	30.8327	25.4103	25.4979	28.1135	28.7139	32.0774		26.7109	26.3477	29.1471	32.2573	27.7045		LPS-7	16.8049	30.9189	27.2859	28.8569	29.9499	31.9718	26.7856	28.1408	26.3691	27.0514	27.2623	32.7355	28.5432
	Control-8	17.5232	31.0004	25.4143	25.3244	27.945				26.5777	26.2567	29.3823	31.6103	27.5922		Control-8	17.5232	31.0004	25.4143	25.3244	27.945	29.0257		33.4866	26.5777	26.2567	29.3823		27.5922		LPS-8	15.6184	30.7296	25.3871	26.8607	29.3244	30.4671	25.3443	26.4346	25.5999	26.0622	25.9415	32.8155	28.2977
	LPS-1	16.3641	30.1523	28.7289	29.847	29.4781				25.9701	26.7058	26.1525	32.7487	28.4235		LPS-1	16.3641	30.1523	28.7289	29.847	29.4781		26.2134	26.6652	25.9701	26.7058	26.1525	32.7487	28.4235		LPS+2%Leu-1	17.3302	29.997	29.42	29.6755	30.5322	31.7895	26.4536	28.7799	27.5308	27.4499	26.5043	33.1375	30.1155
	LPS-1	16.4082	31.0831	28.4886	29.8743	29.8792				25.9262	26.7279	26.1202	32.7606	28.6502		LPS-1	16.4082	31.0831	28.4886	29.8743	29.8792	31.544	25.978	26.4026	25.9262	26.7279	26.1202	32.7606	28.6502		LPS+2%Leu-2	16.0912	30.1516	27.1775	27.9486	29.4837	30.448	25.5699	26.9947	26.1118	26.2719	26.1946	34.8183	28.8476
	LPS-2	19.4977	30.8785	30.9246	31.4994	30.2498				28.5172	29.4978	28.9823	33.483	30.8887		LPS-2	19.4977	30.8785	30.9246	31.4994	30.2498	33.5102	28.3695	29.5763	28.5172	29.4978	28.9823	33.483	30.8887		LPS+2%Leu-3	17.9833	30.4804	29.3177	29.5618	29.4062	30.8868	27.3272	28.7555	27.0715	28.0851	27.2107	34.396	30.082
	LPS-2	19.7494	31.0462	30.5956	31.1772	31.0875				28.3519	29.8323	28.9644	33.7762	31.7786		LPS-2	19.7494	31.0462	30.5956	31.1772		33.4267	28.6177	29.8837	28.3519	29.8323	28.9644	33.7762			LPS+2%Leu-4	19.3443	30.8031	29.3558	29.9536	30.3403	31.8661	28.7171	29.1891	27.6996	28.9534	27.9943	34.0374	30.6974
	LPS-3	17.2487	30.013	27.4504	27.1977	29.5836				25.981	26.8603	26.0798	33.2895	28.0285		LPS-3	17.2487	30.013	27.4504	27.1977		31.2908	26.2823	28.9543	25.981	26.8603	26.0798	33.2895	28.0285		LPS+2%Leu-5	18.3939	29.7098	26.9948	26.0228	29.696	32.1319	27.8041	29.2766	26.5747	27.9614	27.4883	33.572	29.2376
	LPS-3	17.2968	29.8178	27.1794	27.1151	30.0791				26.0294	26.9217	26.0474	34.8122	27.9806		LPS-3	17.2968	29.8178	27.1794	27.1151	30.0791	31.1133	26.3353	28.8848	26.0294	26.9217	26.0474		27.9806		LPS+2%Leu-6	17.2877	30.4544	29.7254	28.8426	29.406	30.7786	27.7125	26.9437	27.2675	27.9529	26.2229	32.8142	30.4356
	LPS-4	17.595	31.3865	29.1792	29.2805	31.0539				27.3689	28.0747	25.8599	34.3173	29.2439		LPS-4	17.595	31.3865	29.1792	29.2805	31.0539		27.5161	27.3851	27.3689	28.0747	25.8599		29.2439		LPS+2%Leu-7	17.9059	31.3724	28.7378	28.7281	29.3852	30.6715	27.7026	28.3817	27.345	27.7527	27.1671	33.8702	30.1742
	LPS-4	17.6984	31.2784	29.3655	29.2949	31.7299				27.2181	28.3569	25.8363	32.6413	29.6112		LPS-4	17.6984	31.2784	29.3655	29.2949		32.47	27.6277	27.3313	27.2181	28.3569	25.8363	32.6413	29.6112		LPS+2%Leu-8	17.4718	30.7978	28.4047	28.3935	29.007	30.0504	26.752	28.6968	26.8967	27.0146	26.5105	34.3014	30.1293
	LPS-5	16.9682	31.1054	28.6328	29.1191	30.6168				27.2718	28.0924	26.8494	33.7919	29.4064		LPS-5	16.9682	31.1054	28.6328	29.1191	30.6168	32.6283	27.4118	28.5562	27.2718	28.0924	26.8494	33.7919	29.4064		LPS+5%Leu-1	18.2592	30.755	30.1401	30.0499	30.3453	31.1135	27.4583	29.2186	27.529	28.1447	27.7764	33.5296	31.1407
	LPS-5	16.98	30.9437	28.5163	28.9945	30.4136				27.3483	27.7367	27.019	33.5061	29.7167		LPS-5	16.98	30.9437	28.5163	28.9945	30.4136	32.7895	27.3069	28.673	27.3483	27.7367	27.019	33.5061	29.7167		LPS+5%Leu-2	19.0024	31.4988	30.9338	32.3708	30.6602	31.2017	28.3944	30.4487	28.8172	29.8022	28.5852	34.5125	31.2588
	LPS-6	18.0928	30.7488	28.5443	30.0046	30.0124				27.0198	27.9994	27.5942	34.7102	29.4357		LPS-6	18.0928	30.7488	28.5443	30.0046	30.0124	31.392	27.0269	28.9159	27.0198	27.9994	27.5942		29.4357		LPS+5%Leu-3	16.8677	31.1932	30.4062	30.4556	29.9364	31.1731	26.1651	27.8315	27.1658	27.3462	26.5859	34.4712	31.1865
	LPS-6	18.1172	30.5326	28.5781	29.9156	30.1664				26.8999	27.9406	27.4203	33.6179	29.5493		LPS-6	18.1172	30.5326	28.5781	29.9156	30.1664	31.5996	26.9749		26.8999	27.9406	27.4203	33.6179	29.5493		LPS+5%Leu-4	17.8686	31.0087	29.6054	30.4015	30.2229	31.2184	26.836	28.432	27.1063	27.4494	27.677	35.4225	30.7186
	LPS-7	16.8571	30.8988	27.2306	28.9279	29.8392				26.3937	27.0148	27.4768	32.6694	28.5475		LPS-7	16.8571	30.8988	27.2306	28.9279	29.8392		26.736	28.3472	26.3937	27.0148	27.4768	32.6694	28.5475		LPS+5%Leu-5	17.01	31.12	28.0205	27.9303	29.2848	30.2354	26.1937	28.0035	26.3274	26.8657	25.9987	32.8103	30.005
	LPS-7	16.7527	30.939	27.3413	28.7859	30.0607				26.3445	27.0881	27.0479	32.8017	28.539		LPS-7	16.7527	30.939	27.3413	28.7859	30.0607	31.9718	26.8353	27.9344	26.3445	27.0881	27.0479	32.8017	28.539		LPS+5%Leu-6	18.5753	31.2871	29.5273	30.0623	30.9954	32.8113	27.9022	29.8331	28.2709	28.6312	28.089	35.77	31.4959
	LPS-8	15.6341	29.2045	25.4445	26.8429	28.623				25.5574	26.0771	25.9521	32.8155	28.3883		LPS-8	15.6341		25.4445	26.8429			25.3535	26.4046	25.5574	26.0771	25.9521	32.8155	28.3883		LPS+5%Leu-7	19.1686	31.315	29.6411	31.5478	31.1428	32.0997	28.2908	29.9697	28.3889	29.1863	28.3787	34.5733	31.016
	LPS-8	15.6027	30.7296	25.3297	26.8785	29.3244				25.6424	26.0474	25.9308	31.9847	28.207		LPS-8	15.6027	30.7296	25.3297	26.8785	29.3244	30.4671	25.3351	26.4646	25.6424	26.0474	25.9308		28.207		LPS+5%Leu-8	18.1056	31.3638	30.6734	32.7761	30.6144	33.1687	28.1125	28.9428	28.807	28.7206	27.8974	35.3027	31.2916
	LPS+2%Leu-1	17.2931	29.997	29.3945	30.106	30.5556				27.5153	27.4777	26.5723	33.1375	30.2082		LPS+2%Leu-1	17.2931	29.997	29.3945		30.5556	31.6359	26.4295	28.6949	27.5153	27.4777	26.5723	33.1375	30.2082		LPS+2%+5%Leu-1	17.5463	30.5104	29.8644	30.785	29.4154	30.6506	26.6682	28.2339	26.1457	27.2253	26.4828	34.0053	29.7054
	LPS+2%Leu-1	17.3674	31.8554	29.4456	29.6755	30.5088				27.5463	27.4222	26.4362	Undetermined	30.0227		LPS+2%Leu-1	17.3674		29.4456	29.6755	30.5088	31.9431	26.4776	28.8648	27.5463	27.4222	26.4362		30.0227		LPS+2%+5%Leu-2	17.6283	30.5328	31.3793	31.3295	30.2555	31.467	26.4453	28.6354	27.1222	27.9935	27.0823	34.3791	30.9997
	LPS+2%Leu-2	16.0532	30.3899	27.1578	27.9699	29.6809				26.0652	26.2975	26.2015	34.8183	28.7716		LPS+2%Leu-2	16.0532	30.3899	27.1578	27.9699	29.6809		25.676	27.0029	26.0652	26.2975	26.2015	34.8183	28.7716		LPS+2%+5%Leu-3	18.0079	30.4328	31.0159	30.819	30.4039	31.3356	26.7853	29.1337	27.2109	28.0974	27.1521	34.7909	30.4341
	LPS+2%Leu-2	16.1291	29.9132	27.1971	27.9273	29.2864				26.1584	26.2463	26.1878	33.6819	28.9235		LPS+2%Leu-2	16.1291	29.9132	27.1971	27.9273	29.2864	30.448	25.4639	26.9865	26.1584	26.2463	26.1878		28.9235		LPS+2%+5%Leu-4	16.9085	30.6596	28.4727	28.6287	28.9259	30.2236	26.122	28.052	26.0261	26.9457	26.2652	34.3589	29.3629
	LPS+2%Leu-3	17.9789	30.6289	29.348	29.6772	29.4062				27.0648	28.1766	27.1975	35.2412	30.1982		LPS+2%Leu-3	17.9789	30.6289	29.348	29.6772	29.4062	30.7314	27.2907	28.7907	27.0648	28.1766	27.1975		30.1982		LPS+2%+5%Leu-5	17.6482	31.0884	29.9078	29.2509	29.9761	30.9711	27.142	29.075	27.7663	28.0397	27.3968	34.0736	31.1416
	LPS+2%Leu-3	17.9877	30.3319	29.2874	29.4464	30.3407				27.0783	27.9936	27.224	34.396	29.9658		LPS+2%Leu-3	17.9877	30.3319	29.2874	29.4464		31.0422	27.3636	28.7204	27.0783	27.9936	27.224	34.396	29.9658		LPS+2%+5%Leu-6	17.371	31.1452	29.9727	29.1692	30.2918	31.1085	26.5831	28.5571	27.2949	27.7651	27.0772	34.3664	31.1852
	LPS+2%Leu-4	19.4248	30.8225	29.5254	29.9714	30.3669				27.5976	28.9534	28.1433	35.8811	30.6971		LPS+2%Leu-4	19.4248	30.8225	29.5254	29.9714	30.3669	31.8661	28.6246		27.5976	28.9534	28.1433		30.6971		LPS+2%+5%Leu-7	18.3101	31.0155	30.8044	30.1832	30.7636	31.7474	27.1339	29.1841	27.4578	28.5404	27.7091	34.7048	31.5809
	LPS+2%Leu-4	19.2639	30.7836	29.1862	29.9357	30.3137				27.8017	29.5034	27.8453	34.0374	30.6977		LPS+2%Leu-4	19.2639	30.7836	29.1862	29.9357	30.3137		28.8097	29.1891	27.8017		27.8453	34.0374	30.6977		LPS+2%+5%Leu-8	17.0659	31.0121	27.8915	28.6609	29.3377	30.3455	25.5929	27.4777	25.8744	26.7885	26.8869	34.415	29.4596
	LPS+2%Leu-5	18.4037	29.5036	26.9779	25.5967	29.7387				26.4933	27.9694	27.5711	33.572	29.1865		LPS+2%Leu-5	18.4037	29.5036	26.9779		29.7387	32.1385	27.9302	29.2008	26.4933	27.9694	27.5711	33.572	29.1865
	LPS+2%Leu-5	18.3841	29.9161	27.0118	26.0228	29.6534				26.6562	27.9534	27.4055	32.2614	29.2886		LPS+2%Leu-5	18.3841	29.9161	27.0118	26.0228	29.6534	32.1252	27.678	29.3523	26.6562	27.9534	27.4055		29.2886
	LPS+2%Leu-6	17.3585	30.4008	30.2752	28.7922	28.8993				27.3337	27.9794	26.1514	32.6612	30.5165		LPS+2%Leu-6	17.3585	30.4008		28.7922		30.7786	27.8284	27.0153	27.3337	27.9794	26.1514	32.6612	30.5165			Arg1	Ym1	Fizz1	Mgl1	Mgl2	IL-10	IL-6	IL-1p	TNF-a	MCP1	iNOS	NLRP3
	LPS+2%Leu-6	17.217	30.508	29.7254	28.893	29.406				27.2012	27.9264	26.2944	32.9672	30.3547		LPS+2%Leu-6	17.217	30.508	29.7254	28.893	29.406		27.5967	26.8721	27.2012	27.9264	26.2944	32.9672	30.3547		Control-1	12.3265	10.6156	10.545	10.0364	11.2596	13.7784	14.2882	10.6553	9.45975	11.6988	15.1992	10.1346
	LPS+2%Leu-7	17.8771	31.1682	28.7378	28.9187	28.8741				27.2221	27.7961	27.2196	32.6042	30.2236		LPS+2%Leu-7	17.8771	31.1682	28.7378	28.9187			27.7991	28.4129	27.2221	27.7961	27.2196		30.2236		Control-2	13.8235	9.48393	7.89755	11.0495	11.9339	13.8164	14.6819	10.4809	9.19619	12.6288	16.2871	10.8671
	LPS+2%Leu-7	17.9348	31.5765	29.1836	28.5375	29.3852				27.468	27.7094	27.1145	33.8702	30.1248		LPS+2%Leu-7	17.9348	31.5765		28.5375	29.3852	30.6715	27.6061	28.3505	27.468	27.7094	27.1145	33.8702	30.1248		Control-3	13.1079	10.6088	8.95515	9.47826	11.5731	13.8849	14.2898	10.0446	8.9936	11.8004	14.4928	10.2459
	LPS+2%Leu-8	17.4225	30.7978	28.424	28.3173	29.1393				26.8028	27.1167	26.5363	32.9099	29.3839		LPS+2%Leu-8	17.4225	30.7978	28.424	28.3173	29.1393	30.1197	26.7688	28.5367	26.8028	27.1167	26.5363				Control-4	12.2978	10.0984	9.80158	10.4177	11.3988	14.2712	14.7498	10.5044	9.32254	12.2593	14.9771	10.5888
	LPS+2%Leu-8	17.521	31.4805	28.3853	28.4698	28.8747				26.9906	26.9125	26.4847	34.3014	30.1293		LPS+2%Leu-8	17.521		28.3853	28.4698	28.8747	29.9811	26.7352	28.857	26.9906	26.9125	26.4847	34.3014	30.1293		Control-5	12.6294	9.05715	11.0109	10.256	11.0076	12.8956	14.7832	9.8768	9.10009	12.1039	14.1856	9.74548
	LPS+5%Leu-1	18.253	30.6021	30.1912	30.0056	30.3095				27.5072	28.1837	27.8658	33.6454	30.9648		LPS+5%Leu-1	18.253	30.6021	30.1912	30.0056	30.3095	30.9077	27.2843	29.0767	27.5072	28.1837	27.8658	33.6454	30.9648		Control-6	11.4194	9.24721	10.7999	9.62284	10.7362	13.0224	12.8212	9.58307	9.29913	11.7272	14.6698	9.72338
	LPS+5%Leu-1	18.2655	30.9079	30.089	30.0943	30.381				27.5507	28.1056	27.687	33.4137	31.3167		LPS+5%Leu-1	18.2655	30.9079	30.089	30.0943	30.381	31.3193	27.6324	29.3605	27.5507	28.1056	27.687	33.4137	31.3167		Control-7	12.9961	8.0932	10.0605	10.253	11.4518	13.0062	13.8824	9.06665	8.46328	12.1063	15.5304	9.51105
	LPS+5%Leu-2	19.0222	31.3118	31.2859	32.1531	30.5279				28.7807	29.7276	28.6157	34.6694	31.2588		LPS+5%Leu-2	19.0222	31.3118		32.1531	30.5279	31.2017	28.2804	30.5452	28.7807	29.7276	28.6157	34.6694	31.2588		Control-8	13.416	7.91175	7.91059	10.5287	11.3693	14.5768	15.986	9.14375	8.80167	11.7641	14.7567	10.1478
	LPS+5%Leu-2	18.9827	31.6857	30.9338	32.5885	30.7925				28.8537	29.8767	28.5548	34.3556	31.961		LPS+5%Leu-2	18.9827	31.6857	30.9338	32.5885	30.7925		28.5084	30.3521	28.8537	29.8767	28.5548	34.3556			LPS-1	14.2316	12.2226	13.4745	13.2925	15.1579	9.70958	10.1478	9.56201	10.3307	9.75026	16.3685	12.1507
	LPS+5%Leu-3	16.8971	31.1932	30.4062	30.5259	29.9753				27.1079	27.2753	26.6325	34.4712	30.7842		LPS+5%Leu-3	16.8971	31.1932	30.4062	30.5259	29.9753	31.1171	26.2002	27.8556	27.1079	27.2753	26.6325	34.4712			LPS-2	11.3388	11.1366	11.7148	10.6263	13.8449	8.87005	10.1065	8.81098	10.0415	9.34983	14.006	11.2652
	LPS+5%Leu-3	16.8383	30.4353	31.0178	30.3852	29.8975				27.2237	27.4172	26.5393	33.9551	31.1865		LPS+5%Leu-3	16.8383			30.3852	29.8975	31.2292	26.13	27.8074	27.2237	27.4172	26.5393		31.1865		LPS-3	12.6426	10.0421	9.88366	12.8063	13.9293	9.03604	11.6468	8.73245	9.61822	8.79083	16.0167	10.7318
	LPS+5%Leu-4	17.8336	31.1471	29.5391	30.3457	30.249				27.1071	27.3358	27.677	35.4225	30.7313		LPS+5%Leu-4	17.8336	31.1471	29.5391	30.3457	30.249	31.0825	26.8109	28.3431	27.1071	27.3358	27.677	35.4225	30.7313		LPS-4	13.6857	11.6256	11.6409	13.4071	14.8232	9.92518	9.7115	9.64679	10.5691	8.20136	14.9946	11.7808
	LPS+5%Leu-4	17.9036	30.8703	29.6717	30.4572	30.1968				27.1054	27.5629	Undetermined	33.984	30.706		LPS+5%Leu-4	17.9036	30.8703	29.6717	30.4572	30.1968	31.3544	26.8611	28.5209	27.1054	27.5629			30.706		LPS-5	14.0504	11.6004	12.0827	13.5411	15.7348	10.3852	11.6405	10.336	10.9404	9.96006	16.6749	12.5874
	LPS+5%Leu-5	17.0544	31.12	28.0205	27.9851	29.2848				26.3151	26.76	26.0199	32.8961	30.1386		LPS+5%Leu-5	17.0544	31.12	28.0205	27.9851	29.2848	29.9927	26.3592	28.1425	26.3151	26.76	26.0199	32.8961	30.1386		LPS-6	12.5357	10.4562	11.8551	11.9844	13.3909	8.89592	10.8109	8.85487	9.86505	9.40229	15.5129	11.3875
	LPS+5%Leu-5	16.9656	31.9831	27.8224	27.8754	28.9144				26.3397	26.9715	25.9774	32.7246	29.8714		LPS+5%Leu-5	16.9656			27.8754		30.4781	26.0282	27.8646	26.3397	26.9715	25.9774	32.7246	29.8714		LPS-7	14.114	10.481	12.052	13.145	15.1669	9.98072	11.3358	9.56417	10.2465	10.4574	15.9306	11.7383
	LPS+5%Leu-6	18.5675	31.0132	29.5273	30.0143	31.3713				28.2566	28.5119	28.0783	32.8032	31.8134		LPS+5%Leu-6	18.5675	31.0132	29.5273	30.0143			28.0095	29.8662	28.2566	28.5119	28.0783				LPS-8	15.1112	9.76868	11.2423	13.706	14.8487	9.72591	10.8162	9.98152	10.4438	10.3231	17.1971	12.6793
	LPS+5%Leu-6	18.5831	31.561	30.0025	30.1103	30.9954				28.2852	28.7505	28.0997	35.77	31.4959		LPS+5%Leu-6	18.5831	31.561		30.1103	30.9954	32.8113	27.7949	29.8001	28.2852	28.7505	28.0997	35.77	31.4959		LPS+2%Leu-1	12.6668	12.0898	12.3453	13.2019	14.4593	9.12335	11.4496	10.2005	10.1197	9.17403	15.8072	12.7852
	LPS+5%Leu-7	19.1053	31.315	29.6182	31.597	31.2515				28.2558	29.3116	28.3263	33.5799	31.8122		LPS+5%Leu-7	19.1053	31.315	29.6182	31.597	31.2515	32.2415	28.2573	29.9697	28.2558	29.3116	28.3263				LPS+2%Leu-2	14.0604	11.0863	11.8575	13.3925	14.3569	9.47878	10.9036	10.0206	10.1808	10.1035	18.7271	12.7564
	LPS+5%Leu-7	19.232	6.96168	29.6641	31.4987	31.0342				28.522	29.0609	28.4311	34.5733	31.016		LPS+5%Leu-7	19.232		29.6641	31.4987	31.0342	31.9579	28.3243		28.522	29.0609	28.4311	34.5733	31.016		LPS+2%Leu-3	12.4971	11.3344	11.5785	11.4229	12.9035	9.34386	10.7722	9.08821	10.1018	9.22743	16.4127	12.0987
	LPS+5%Leu-8	18.0329	31.5381	30.6734	33.4715	30.3569				28.7409	28.8822	27.9863	35.3027	31.5531		LPS+5%Leu-8	18.0329	31.5381	30.6734		30.3569	33.3256	28.0106	29.1876	28.7409	28.8822	27.9863	35.3027	31.5531		LPS+2%Leu-4	11.4587	10.0115	10.6092	10.9959	12.5218	9.37279	9.84479	8.35527	9.60903	8.64997	14.6931	11.3531
	LPS+5%Leu-8	18.1783	31.1895	32.0413	32.7761	30.8719				28.8731	28.559	27.8085	33.9146	31.0302		LPS+5%Leu-8	18.1783	31.1895		32.7761	30.8719	33.0118	28.2144	28.698	28.8731	28.559	27.8085		31.0302		LPS+2%Leu-5	11.3159	8.6009	7.62889	11.3021	13.7379	9.41016	10.8826	8.18082	9.56746	9.09438	15.1781	10.8436
	LPS+2%+5%Leu-1	17.5521	30.7033	29.6439	30.9296	29.333				26.0573	27.242	26.5111	34.0053	29.6121		LPS+2%+5%Leu-1	17.5521	30.7033	29.6439	30.9296	29.333	30.6957	26.6452	28.2566	26.0573	27.242	26.5111	34.0053	29.6121		LPS+2%Leu-6	13.1667	12.4377	11.5549	12.1182	13.4909	10.4248	9.65599	9.97974	10.6652	8.93516	15.5265	13.1478
	LPS+2%+5%Leu-1	17.5404	30.3176	30.0849	30.6403	29.4978				26.234	27.2087	26.4545	32.4325	29.7986		LPS+2%+5%Leu-1	17.5404	30.3176	30.0849	30.6403	29.4978	30.6054	26.6912	28.2113	26.234	27.2087	26.4545		29.7986		LPS+2%Leu-7	13.4664	10.8319	10.8222	11.4792	12.7656	9.79666	10.4758	9.43908	9.8468	9.26112	15.9643	12.2683
	LPS+2%+5%Leu-2	17.643	30.5328	31.3936	31.2679	30.4067				27.1644	28.0483	26.9869	34.3791	30.9934		LPS+2%+5%Leu-2	17.643	30.5328	31.3936	31.2679	30.4067	31.467	26.5152	28.5071	27.1644	28.0483		34.3791	30.9934		LPS+2%Leu-8	13.326	10.9329	10.9218	11.5352	12.5786	9.2802	11.2251	9.42492	9.54282	9.03874	16.8296	12.6575
	LPS+2%+5%Leu-2	17.6136	31.5683	31.365	31.391	30.1043				27.0801	27.9386	27.0823	33.8857	31.006		LPS+2%+5%Leu-2	17.6136		31.365	31.391	30.1043		26.3754	28.7637	27.0801	27.9386	27.0823		31.006		LPS+5%Leu-1	12.4958	11.8809	11.7907	12.086	12.8542	9.19908	10.9594	9.26973	9.88542	9.51717	15.2704	12.8815
	LPS+2%+5%Leu-3	17.9948	30.4328	31.0159	30.8096	30.3898				27.1815	28.0379	27.1024	34.7713	30.632		LPS+2%+5%Leu-3	17.9948	30.4328	31.0159	30.8096	30.3898	31.2978	26.8095	29.0693	27.1815	28.0379	27.1024	34.7713	30.632		LPS+5%Leu-2	12.4963	11.9313	13.3683	11.6578	12.1992	9.39195	11.4463	9.81475	10.7997	9.58281	15.5101	12.2564
	LPS+2%+5%Leu-3	18.0209	31.1468	31.623	30.8283	30.418				27.2403	28.1568	27.2018	34.8105	30.2362		LPS+2%+5%Leu-3	18.0209			30.8283	30.418	31.3734	26.7611	29.1981	27.2403	28.1568	27.2018	34.8105	30.2362		LPS+5%Leu-3	14.3255	13.5385	13.5879	13.0688	14.3055	9.29741	10.9638	10.2981	10.4785	9.71821	17.6035	14.3188
	LPS+2%+5%Leu-4	16.982	30.6229	28.4119	28.6396	28.8884				26.0223	26.9339	26.1733	35.6221	29.3629		LPS+2%+5%Leu-4	16.982	30.6229	28.4119	28.6396	28.8884	30.2033	26.1033	27.9906	26.0223	26.9339	26.1733		29.3629		LPS+5%Leu-4	13.1401	11.7368	12.5329	12.3543	13.3499	8.96743	10.5634	9.23768	9.58079	9.80838	17.5539	12.8501
	LPS+2%+5%Leu-4	16.835	30.6962	28.5335	28.6178	28.9634				26.0299	26.9575	26.3571	34.3589	28.7413		LPS+2%+5%Leu-4	16.835	30.6962	28.5335	28.6178	28.9634	30.2439	26.1407	28.1134	26.0299	26.9575	26.3571	34.3589			LPS+5%Leu-5	14.11	11.0106	10.9203	12.2749	13.2254	9.18371	10.9936	9.31747	9.85578	8.98869	15.8004	12.995
	LPS+2%+5%Leu-5	17.7535	30.9824	29.7857	29.1791	30.1078				27.6362	28.0292	26.9774	34.0736	30.3931		LPS+2%+5%Leu-5	17.7535	30.9824	29.7857	29.1791	30.1078	31.1557	26.9906	29.1412	27.6362	28.0292		34.0736			LPS+5%Leu-6	12.7118	10.952	11.487	12.4201	14.236	9.32688	11.2578	9.69559	10.0559	9.51372	17.1947	12.9206
	LPS+2%+5%Leu-5	17.5429	31.1943	30.0298	29.3227	29.8443				27.8964	28.0501	27.3968	33.404	31.1416		LPS+2%+5%Leu-5	17.5429	31.1943	30.0298	29.3227	29.8443	30.7864	27.2934	29.0087	27.8964	28.0501	27.3968		31.1416		LPS+5%Leu-7	12.1463	10.4725	12.3792	11.9742	12.9311	9.12216	10.801	9.22025	10.0176	9.21002	15.4046	11.8474
	LPS+2%+5%Leu-6	17.2522	31.1452	30.0507	29.7397	30.3183				27.3309	27.6598	27.0038	34.3664	32.0316		LPS+2%+5%Leu-6	17.2522	31.1452	30.0507		30.3183	31.1085	26.5024	28.5263	27.3309	27.6598	27.0038	34.3664			LPS+5%Leu-8	13.2582	12.5678	14.6705	12.5087	15.0631	10.0069	10.8372	10.7014	10.615	9.79175	17.197	13.186
	LPS+2%+5%Leu-6	17.4897	31.7735	29.8948	29.1692	30.2654				27.2589	27.8704	27.1505	33.6091	31.1852		LPS+2%+5%Leu-6	17.4897		29.8948	29.1692	30.2654		26.6639	28.588	27.2589	27.8704	27.1505		31.1852		LPS+2%+5%Leu-1	12.9642	12.3181	13.2387	11.8691	13.1043	9.12195	10.6876	8.59938	9.67908	8.93656	16.459	12.1591
	LPS+2%+5%Leu-7	18.3947	31.0021	30.8225	30.1096	30.6062				27.4966	28.6995	27.8454	34.7048	31.7415		LPS+2%+5%Leu-7	18.3947	31.0021	30.8225	30.1096	30.6062		27.1708	29.4785	27.4966	28.6995	27.8454	34.7048	31.7415		LPS+2%+5%Leu-2	12.9045	13.751	13.7012	12.6272	13.8387	8.81699	11.0071	9.49392	10.3652	9.45405	16.7508	13.3714
	LPS+2%+5%Leu-7	18.2255	31.029	30.7864	30.2568	30.921				27.4191	28.3813	27.5729	35.8521	31.4203		LPS+2%+5%Leu-7	18.2255	31.029	30.7864	30.2568	30.921	31.7474	27.0969	28.8896	27.4191	28.3813	27.5729		31.4203		LPS+2%+5%Leu-3	12.4249	13.0081	12.8111	12.3961	13.3277	8.77746	11.1258	9.20306	10.0895	9.14427	16.7831	12.4262
	LPS+2%+5%Leu-8	17.0876	30.9437	27.7989	28.7313	28.8485				25.8633	26.7501	26.598	34.415	29.305		LPS+2%+5%Leu-8	17.0876	30.9437	27.7989	28.7313		30.4353	25.5637	27.5473	25.8633	26.7501		34.415	29.305		LPS+2%+5%Leu-4	13.7511	11.5642	11.7202	12.0174	13.3151	9.2135	11.1435	9.11763	10.0372	9.3567	17.4504	12.4544
	LPS+2%+5%Leu-8	17.0442	31.0805	27.9841	28.5905	29.3377				25.8855	26.827	26.8869	32.384	29.6142		LPS+2%+5%Leu-8	17.0442	31.0805	27.9841	28.5905	29.3377	30.2556	25.6221	27.4081	25.8855	26.827	26.8869		29.6142		LPS+2%+5%Leu-5	13.4402	12.2596	11.6027	12.3279	13.3229	9.49377	11.4268	10.1181	10.3915	9.74861	16.4254	13.4934
																															LPS+2%+5%Leu-6	13.7742	12.6017	11.7982	12.9208	13.7376	9.21215	11.1862	9.92389	10.3941	9.70618	16.9954	13.8143
																															LPS+2%+5%Leu-7	12.7054	12.4943	11.873	12.4535	13.4373	8.82375	10.874	9.1477	10.2302	9.39901	16.3947	13.2708
																															LPS+2%+5%Leu-8	13.9462	10.8256	11.595	12.2718	13.2796	8.52699	10.4118	8.8085	9.72264	9.82098	17.3491	12.3937
																																12.7521	9.3895	9.62263	10.2053	11.3413	13.6565	14.4353	9.91943	9.07953	12.0111	15.0123	10.1205
																																Arg1	Ym1	Fizz1	Mgl1	Mgl2	IL-10	IL-6	IL-1p	TNF-a	MCP1	iNOS	NLRP3
																															Control-1	-0.425582	1.22607	0.922339	-0.168872	-0.0817186	0.121873	-0.147145	0.735835	0.380218	-0.312307	0.186872	0.0140958
																															Control-2	1.07144	0.0944304	-1.72508	0.844222	0.592643	0.159919	0.246546	0.561494	0.11666	0.617659	1.27472	0.746563
																															Control-3	0.355822	1.21928	-0.667483	-0.727058	0.231809	0.228435	-0.145502	0.125153	-0.0859343	-0.210727	-0.519493	0.125399
																															Control-4	-0.454254	0.708902	0.178951	0.212425	0.0574998	0.614666	0.314535	0.584977	0.243008	0.248237	-0.0352629	0.468315
																															Control-5	-0.12265	-0.332348	1.38826	0.0507052	-0.333642	-0.760877	0.347918	-0.0426358	0.0205616	0.0928448	-0.826736	-0.375028
																															Control-6	-1.33269	-0.142288	1.17723	-0.582476	-0.605071	-0.634057	-1.6141	-0.336364	0.219595	-0.283938	-0.342576	-0.397128
																															Control-7	0.244014	-1.2963	0.437831	0.0476868	0.110505	-0.65026	-0.552931	-0.85278	-0.616248	0.0951928	0.518116	-0.609465
																															Control-8	0.663899	-1.47775	-1.71204	0.323366	0.027975	0.920302	1.55068	-0.775679	-0.27786	-0.246964	-0.255639	0.0272479
																															LPS-1	1.4795	2.83312	3.85192	3.08721	3.81658	-3.94692	-4.28749	-0.357426	1.25118	-2.26083	1.35619	2.03021
																															LPS-2	-1.4133	1.74707	2.09215	0.420967	2.50359	-4.78644	-4.32882	-1.10845	0.961975	-2.66127	-1.00629	1.14464
																															LPS-3	-0.109484	0.652578	0.261035	2.60098	2.588	-4.62045	-2.78852	-1.18698	0.538691	-3.22027	1.00439	0.611302
																															LPS-4	0.933658	2.23614	2.01831	3.20182	3.48196	-3.73132	-4.72381	-0.272646	1.48953	-3.80973	-0.0176982	1.66032
																															LPS-5	1.29834	2.21093	2.46005	3.33576	4.39352	-3.27128	-2.79484	0.416523	1.86089	-2.05104	1.66254	2.46691
																															LPS-6	-0.216334	1.06673	2.23252	1.7791	2.04957	-4.76057	-3.6244	-1.06456	0.785518	-2.60881	0.50057	1.26702
																															LPS-7	1.36189	1.09151	2.42932	2.9397	3.82565	-3.67577	-3.09947	-0.355262	1.16699	-1.55369	0.918275	1.61782
																															LPS-8	2.35908	0.379182	1.61968	3.50066	3.50737	-3.93059	-3.6191	0.062091	1.36429	-1.68804	2.18478	2.55875
																															LPS+2%Leu-1	-0.0853014	2.7003	2.72263	2.99662	3.11799	-4.53315	-2.9857	0.281088	1.04015	-2.83707	0.7949	2.66473
																															LPS+2%Leu-2	1.30834	1.69683	2.23485	3.18718	3.01558	-4.17772	-3.53175	0.10118	1.10124	-1.90762	3.71478	2.6359
																															LPS+2%Leu-3	-0.254965	1.94489	1.95588	1.2176	1.56221	-4.31263	-3.66309	-0.831225	1.02228	-2.78366	1.40037	1.97819
																															LPS+2%Leu-4	-1.29335	0.621999	0.986609	0.790625	1.18051	-4.2837	-4.59052	-1.56416	0.529503	-3.36113	-0.31927	1.23254
																															LPS+2%Leu-5	-1.43618	-0.788603	-1.99374	1.09678	2.39665	-4.24634	-3.55268	-1.73862	0.487932	-2.91672	0.165748	0.723106
																															LPS+2%Leu-6	0.414586	3.0482	1.93224	1.91292	2.14958	-3.2317	-4.77933	0.0603095	1.58565	-3.07594	0.514147	3.02732
																															LPS+2%Leu-7	0.714352	1.44237	1.19955	1.27389	1.42431	-3.85983	-3.95956	-0.480349	0.76727	-2.74997	0.951928	2.14778
																															LPS+2%Leu-8	0.573958	1.54339	1.29915	1.32991	1.23736	-4.3763	-3.21025	-0.494514	0.463291	-2.97236	1.81729	2.537
																															LPS+5%Leu-1	-0.256282	2.49136	2.16807	1.8807	1.51296	-4.45741	-3.47595	-0.649702	0.805889	-2.49393	0.25802	2.761
																															LPS+5%Leu-2	-0.255754	2.54182	3.74569	1.45247	0.857962	-4.26454	-2.98905	-0.104679	1.72021	-2.42828	0.497763	2.13587
																															LPS+5%Leu-3	1.57345	4.14904	3.96526	2.86344	2.96418	-4.35908	-3.47149	0.37869	1.39901	-2.29288	2.59114	4.19833
																															LPS+5%Leu-4	0.388037	2.34729	2.91024	2.14901	2.00859	-4.68906	-3.87188	-0.681757	0.501264	-2.20271	2.54156	2.72955
																															LPS+5%Leu-5	1.35796	1.62106	1.29765	2.06955	1.88411	-4.47279	-3.44176	-0.601965	0.776245	-3.02241	0.788037	2.87447
																															LPS+5%Leu-6	-0.0402813	1.56253	1.86436	2.2148	2.89474	-4.32961	-3.17746	-0.223846	0.976385	-2.49737	2.18242	2.80008
																															LPS+5%Leu-7	-0.605734	1.083	2.75657	1.76887	1.58979	-4.53434	-3.63431	-0.699179	0.938081	-2.80108	0.392279	1.72684
																															LPS+5%Leu-8	0.506118	3.17827	5.04784	2.30343	3.72179	-3.64961	-3.59815	0.781954	1.53544	-2.21935	2.18471	3.0655
																															LPS+2%+5%Leu-1	0.212082	2.9286	3.61608	1.6638	1.76304	-4.53454	-3.74768	-1.32005	0.599545	-3.07454	1.44665	2.03859
																															LPS+2%+5%Leu-2	0.152469	4.36152	4.07855	2.42189	2.49743	-4.83951	-3.42818	-0.425515	1.28564	-2.55705	1.73851	3.25092
																															LPS+2%+5%Leu-3	-0.327161	3.61857	3.18847	2.19074	1.98646	-4.87903	-3.3095	-0.716377	1.00998	-2.86683	1.77072	2.30572
																															LPS+2%+5%Leu-4	0.999009	2.17473	2.09754	1.81207	1.97383	-4.44299	-3.2918	-0.801805	0.957715	-2.6544	2.43808	2.33391
																															LPS+2%+5%Leu-5	0.688095	2.87006	1.98007	2.12254	1.98161	-4.16272	-3.00855	0.19865	1.31193	-2.26249	1.41304	3.37291
																															LPS+2%+5%Leu-6	1.02209	3.21223	2.17559	2.71552	2.39628	-4.44434	-3.24915	0.00445378	1.31456	-2.30491	1.98304	3.69375
																															LPS+2%+5%Leu-7	-0.0466909	3.1048	2.25041	2.24813	2.09602	-4.83275	-3.56136	-0.771734	1.15069	-2.61209	1.38237	3.15024
																															LPS+2%+5%Leu-8	1.19415	1.43608	1.97235	2.06649	1.93831	-5.12951	-4.02353	-1.11093	0.643113	-2.19012	2.33681	2.27318
																																Arg1	Ym1	Fizz1	Mgl1	Mgl2	IL-10	IL-6	IL-1p	TNF-a	MCP1	iNOS	NLRP3
																															Control-1	1.34311	0.427479	0.527653	1.12418	1.05828	0.918994	1.10738	0.60047	0.768322	1.24169	0.878509	0.990277
																															Control-2	0.475845	0.936642	3.30599	0.557011	0.663127	0.895075	0.842912	0.6776	0.922321	0.651727	0.413306	0.596022
																															Control-3	0.781424	0.429498	1.5883	1.65526	0.851566	0.85356	1.10612	0.916907	1.06137	1.15727	1.43345	0.91675
																															Control-4	1.37007	0.611786	0.883345	0.863085	0.960928	0.653081	0.80411	0.66666	0.844982	0.841924	1.02474	0.722808
																															Control-5	1.08873	1.25906	0.382027	0.965464	1.26019	1.69452	0.785717	1.02999	0.985849	0.937672	1.77367	1.29686
																															Control-6	2.51871	1.10365	0.4422	1.49742	1.52105	1.55192	3.06121	1.26257	0.858806	1.21751	1.26802	1.31688
																															Control-7	0.844393	2.45597	0.738244	0.967486	0.926264	1.56945	1.46706	1.80598	1.53288	0.936147	0.698283	1.52569
																															Control-8	0.63117	2.78515	3.27623	0.799203	0.980796	0.528398	0.341348	1.712	1.2124	1.18671	1.19386	0.98129
																															LPS-1	0.358613	0.140329	0.0692558	0.117668	0.0709734	15.422	19.5283	1.28114	0.420105	4.79268	0.390612	0.24482
																															LPS-2	2.66346	0.297906	0.234531	0.746924	0.176337	27.5971	20.0958	2.15614	0.513354	6.32589	2.00874	0.452301
																															LPS-3	1.07884	0.636143	0.834489	0.164826	0.166316	24.5977	6.9092	2.27676	0.688395	9.3196	0.498483	0.654606
																															LPS-4	0.523529	0.212253	0.246846	0.108682	0.0895006	13.2812	26.4247	1.20802	0.356128	14.0231	1.01234	0.316369
																															LPS-5	0.406593	0.215994	0.18174	0.0990459	0.0475795	9.65501	6.93953	0.749228	0.275306	4.14405	0.315882	0.180878
																															LPS-6	1.16178	0.477401	0.212787	0.291364	0.241556	27.1066	12.3325	2.09154	0.580144	6.09999	0.706827	0.415517
																															LPS-7	0.389073	0.46927	0.185653	0.130336	0.0705285	12.7796	8.57104	1.27922	0.445348	2.93567	0.529141	0.325828
																															LPS-8	0.194915	0.768873	0.325407	0.0883478	0.0879378	15.2484	12.2874	0.957875	0.388425	3.22218	0.219946	0.169723
																															LPS+2%Leu-1	1.06091	0.153861	0.151498	0.125293	0.115184	23.1533	7.9211	0.82297	0.486278	7.14568	0.576383	0.157702
																															LPS+2%Leu-2	0.403786	0.308462	0.212443	0.10979	0.123657	18.0975	11.5655	0.93227	0.466116	3.75189	0.0761625	0.160885
																															LPS+2%Leu-3	1.19331	0.259735	0.257763	0.429996	0.338633	19.8715	12.6678	1.7792	0.492337	6.88598	0.378831	0.253808
																															LPS+2%Leu-4	2.45097	0.64977	0.504663	0.578094	0.441195	19.4771	24.0927	2.95706	0.692793	10.2754	1.2477	0.425568
																															LPS+2%Leu-5	2.70603	1.7274	3.98268	0.46756	0.189906	18.9791	11.7344	3.33715	0.713047	7.55128	0.891466	0.605792
																															LPS+2%Leu-6	0.750235	0.120893	0.262022	0.265554	0.225379	9.39372	27.4612	0.959058	0.333174	8.43238	0.700207	0.122655
																															LPS+2%Leu-7	0.609479	0.367961	0.435411	0.413542	0.372597	14.5186	15.5577	1.39508	0.587528	6.72705	0.516941	0.22566
																															LPS+2%Leu-8	0.671771	0.343079	0.406366	0.397794	0.424149	20.7681	9.25513	1.40885	0.72533	7.8482	0.283753	0.1723
																															LPS+5%Leu-1	1.1944	0.177839	0.222507	0.271552	0.350393	21.9692	11.1267	1.56884	0.57201	5.63311	0.836235	0.147522
																															LPS+5%Leu-2	1.19396	0.171725	0.0745476	0.365394	0.551731	19.2201	7.93951	1.07526	0.303504	5.38253	0.708204	0.22753
																															LPS+5%Leu-3	0.336004	0.0563657	0.0640232	0.137411	0.128142	20.5217	11.0923	0.769136	0.379189	4.90035	0.165955	0.0544723
																															LPS+5%Leu-4	0.764169	0.196515	0.133024	0.225467	0.248516	25.7958	14.6403	1.60409	0.706488	4.60344	0.171757	0.150773
																															LPS+5%Leu-5	0.390134	0.325098	0.406789	0.238233	0.270912	22.2046	10.8661	1.51778	0.583884	8.12524	0.579131	0.136363
																															LPS+5%Leu-6	1.02831	0.338557	0.274646	0.215416	0.134461	20.1068	9.04714	1.16784	0.508252	5.64656	0.220307	0.143579
																															LPS+5%Leu-7	1.52175	0.472046	0.147975	0.293438	0.332219	23.1724	12.4175	1.62358	0.521927	6.96963	0.761925	0.302113
																															LPS+5%Leu-8	0.704115	0.11047	0.0302308	0.202581	0.0757933	12.5499	12.1102	0.581579	0.344974	4.65683	0.219957	0.119452
																															LPS+2%+5%Leu-1	0.863291	0.131342	0.0815551	0.315606	0.294626	23.1757	13.4327	2.49675	0.659962	8.4242	0.366871	0.243402
																															LPS+2%+5%Leu-2	0.89971	0.0486466	0.0591881	0.186611	0.177092	28.631	10.7643	1.34305	0.410188	5.88503	0.29968	0.105045
																															LPS+2%+5%Leu-3	1.25454	0.0814147	0.109692	0.21904	0.252357	29.4263	9.91422	1.64305	0.496553	7.29458	0.293062	0.202259
																															LPS+2%+5%Leu-4	0.500344	0.221483	0.233656	0.284782	0.254576	21.7507	9.79334	1.74328	0.514872	6.29585	0.184529	0.198346
																															LPS+2%+5%Leu-5	0.620673	0.136781	0.253478	0.229642	0.253208	17.9104	8.04755	0.871365	0.402783	4.79817	0.375521	0.0965278
																															LPS+2%+5%Leu-6	0.492401	0.1079	0.221352	0.152246	0.189954	21.7711	9.50807	0.996918	0.402047	4.94138	0.252956	0.0772808
																															LPS+2%+5%Leu-7	1.03289	0.116242	0.210165	0.210496	0.233903	28.4972	11.8053	1.70732	0.450409	6.11389	0.383588	0.112638
																															LPS+2%+5%Leu-8	0.437044	0.369571	0.254838	0.23874	0.260923	35.0054	16.2631	2.15985	0.64033	4.56342	0.197948	0.206873
