## Supplementary material for "Leucine alleviates cytokine storm syndrome by regulating macrophage polarization via the mTORC1/LXRα signaling pathway": Figure1-5: Survival Curve.xlsx

### Sheet: Sheet1
								25mg/kg LPS攻毒后死亡情况 (腹腔注射)
				禁食16h后称重				6.28 10:00-22:00	6.29 22-10	6.29 10-22	6.30 22-10	6.30 10-22	7.1 22-10	7.1 10-22	7.1 22-10
处理	编号	出生日期	周龄	初始体重(g)	一周体重(g)	两周体重(g)	三周体重(g)	0-12h	12-24h	24-36h	36-48h	48-60h	60-72h	72-84h	84-96h		0-12h	12-24h	24-36h	36-48h	48-60h	60-72h	72-84h	84-96h		time(h)	LPS	LPS+2%Leucine	LPS+5%Leucine
LPS	1-1	2021-03-12	12周龄	21.3	22.3	22.5	22.9					24:00X									60h				1	60h	1
LPS	1-2	2021-03-12	12周龄	22	23.2	23.7	24				6:08X									44.13h					1	44.13h	1
LPS	1-3	2021-03-12	12周龄	21.6	22.5	23.1	23.6			15:26 X									29.43h						1	29.43h	1
LPS	1-4	2021-03-12	12周龄	22.5	23.5	23.5	24.1			16:19X									30.32h						1	30.32h	1
LPS	1-5	2021-04-01	9周龄	19.7	20.3	20.8	21.2			12:15X									26.25h						1	26.25h	1
LPS	1-6	2021-04-01	9周龄	21.3	23.1	23.9	24.3			12:15X									26.25h						1	26.25h	1
LPS	1-7	2021-04-01	9周龄	21.3	23.3	23.8	24.1						2:00X									62h			1	62h	1
LPS	1-8	2021-04-01	9周龄	18.7	20.9	21.8	22.2			15:26X									29.43h						1	29.43h	1
LPS	1-9	2021-04-13	8周龄	19.2	21.2	22	22.8		8:45X									22.75h							1	22.75h	1
LPS	1-10	2021-04-13	8周龄	19.9	21.8	22.4	22.9			12:15X									26.25h						1	26.25h	1
LPS	1-11	2021-04-13	8周龄	18.5	20	20.4	20.9		8:45X									22.75h							1	22.75h	1
LPS	1-12	2021-04-13	8周龄	19.1	21.4	22.2	23				9:40X									47.67h					1	47.67h	1
LPS+2%Leucine(饮水）	2-1	2021-03-12	12周龄	22.9	24	24.3	24.9		8:45X									22.75h							2	22.75h		1
LPS+2%Leucine(饮水）	2-2	2021-03-12	12周龄	22.4	23.3	23.3	24.7																		2	96h		0
LPS+2%Leucine(饮水）	2-3	2021-03-12	12周龄	22.2	23.3	23.5	24																		2	96h		0
LPS+2%Leucine(饮水）	2-4	2021-03-12	12周龄	22.4	22.1	23.4	24.2			15:26X									29.43h						2	29.43h		1
LPS+2%Leucine(饮水）	2-5	2021-03-28	10周龄	21.4	22.1	22.3	23.1			15:26X									29.43h						2	29.43h		1
LPS+2%Leucine(饮水）	2-6	2021-03-28	10周龄	19.2	20.5	21	21.4			20:49X									34.82h						2	34.82h		1
LPS+2%Leucine(饮水）	2-7	2021-03-28	10周龄	20.4	22.4	23.1	24			12:15X									26.25h						2	26.25h		1
LPS+2%Leucine(饮水）	2-8	2021-03-28	10周龄	19.6	20.3	20.8	21.2			15:26X									29.43h						2	29.43h		1
LPS+2%Leucine(饮水）	2-9	2021-04-14	8周龄	16.9	18.4	19	19.8																		2	96h		0
LPS+2%Leucine(饮水）	2-10	2021-04-14	8周龄	20	20.5	21.5	22																		2	96h		0
LPS+2%Leucine(饮水）	2-11	2021-04-14	8周龄	17.6	19.1	20.4	21.2				22:41X									36.68h					2	36.68h		1
LPS+2%Leucine(饮水）	2-12	2021-04-14	8周龄	18.8	20.3	21.2	21.5			20:10X									32.17h						2	32.17h		1
LPS+5%Leucine(饲料）	3-1	2021-03-12	12周龄	23.7	24	24.2	25.4			20:10X									32.17h						3	32.17h			1
LPS+5%Leucine(饲料）	3-2	2021-03-12	12周龄	22.2	22.7	23	23.8		8:45X									22.75h							3	22.75h			1
LPS+5%Leucine(饲料）	3-3	2021-03-12	12周龄	22.5	23.1	23.1	23.7				2:02X									40.03h					3	40.03h			1
LPS+5%Leucine(饲料）	3-4	2021-03-12	12周龄	22.3	23.1	23.1	24.2																		3	96h			0
LPS+5%Leucine(饲料）	3-5	2021-04-04	9周龄	20.6	22.5	22	22.1																		3	96h			0
LPS+5%Leucine(饲料）	3-6	2021-04-04	9周龄	20.5	21.9	21.8	22.4																		3	96h			0
LPS+5%Leucine(饲料）	3-7	2021-04-04	9周龄	20.4	21	21.2	21.2																		3	96h			0
LPS+5%Leucine(饲料）	3-8	2021-04-04	9周龄	19.4	20.5	20.8	21.5			16:55X									30.92h						3	30.92h			1
LPS+5%Leucine(饲料）	3-9	2021-04-24	6周龄	13.1	16.2	16.8	17.4																		3	96h			0
LPS+5%Leucine(饲料）	3-10	2021-04-24	6周龄	13.7	15.7	16.3	16.9																		3	96h			0
LPS+5%Leucine(饲料）	3-11	2021-04-24	6周龄	13.9	17.1	17.1	18.3																		3	96h			0
LPS+5%Leucine(饲料）	3-12	2021-04-24	6周龄	14.7	15.5	15.7	16.1						7:05X									81.08h			3	81.08h			1
