## Supplementary Figure 1-4 for "Leucine alleviates cytokine storm syndrome by regulating macrophage polarization via the mTORC1/LXRα signaling pathway": CCK8.xlsx

### Sheet: Sheet1
6h						12h						24h
Control	2mM leucine	10mM leucine	对照孔	空白孔		Control	2mM leucine	10mM leucine	对照孔	空白孔		Control	2mM leucine	10mM leucine	对照孔	空白孔
0.7121	0.7712	0.7118	0.71474	0.1712		0.8129	0.7507	0.6815	0.79726	0.209289		0.5975	0.84	0.734	0.651927	0.169289
0.7173	0.8016	0.7084				0.7727	0.7452	0.6796				0.6057	0.8862	0.7335
0.6979	0.7694	0.7009				0.8049	0.7347	0.682				0.6972	0.8647	0.7264
0.7216	0.7837	0.696				0.7975	0.7205	0.6913				0.6937	0.9232	0.7089
0.7248	0.792	0.6914				0.7983	0.7281	0.6851				0.665533	0.878525	0.7257
6h						12h						24h
Control	2mM leucine	10mM leucine				Control	2mM leucine	10mM leucine				Control	2mM leucine	10mM leucine
99.5143	110.387	99.4591				102.66	92.0812	80.312				88.7231	138.968	117.005
100.471	115.98	98.8336				95.8229	91.1458	79.9888				90.4221	148.54	116.902
96.9018	110.056	97.4537				101.299	89.36	80.397				109.38	144.086	115.43
101.262	112.687	96.5522				100.041	86.9449	81.9787				108.655	156.206	111.805
101.851	114.214	95.7059				100.177	88.2375	80.9242				102.819	146.95	115.285
