## Supplementary Figure 1-4 for "Leucine alleviates cytokine storm syndrome by regulating macrophage polarization via the mTORC1/LXRα signaling pathway": Inflammatory factor ELISA.xlsx

### Sheet: IL-6
	Serum										Peritoneal fluid
	处理	OD值	稀释7倍后浓度	浓度		处理	OD值	稀释7倍后浓度	浓度		处理	OD值	稀释7倍后浓度	浓度		处理	OD值	稀释7倍后浓度	浓度
	LPS1	3.5625	373.825	2616.77		LPS1	3.1744	333.058	2331.4		LPS1	2.5247	264.812	1853.68		LPS1	0.6004	62.6796	438.757
	LPS2	2.7957	293.278	2052.95		LPS2	3.3166	347.995	2435.96		LPS2	0.3985	41.4716	290.301		LPS2	0.2941	30.5053	213.537
	LPS3	0.475	49.5074	346.551		LPS3	1.2797	134.035	938.243		LPS3	0.1489	15.2532	106.772		LPS3	0.1449	14.833	103.831
	LPS4	1.7311	181.451	1270.15		LPS4	2.7617	289.707	2027.95		LPS4	0.8302	86.8183	607.728		LPS4	0.6661	69.5809	487.066
	LPS5	3.4479	361.787	2532.51		LPS5	3.1054	325.81	2280.67		LPS+leu1	0.1247	12.7111	88.9779		LPS+leu1	0.0922	9.29727	65.0809
	LPS6	3.5025	367.522	2572.65		LPS6	3.3399	350.442	2453.1		LPS+leu2	0.347	36.062	252.434		LPS+leu2	0.1062	10.7679	75.375
	LPS+leu1	0.6913	72.2279	505.596		LPS+leu1	0.1494	15.3057	107.14		LPS+leu3	0.2286	23.625	165.375		LPS+leu3	0.0888	8.94013	62.5809
	LPS+leu2	0.8776	91.7973	642.581		LPS+leu2	0.1686	17.3225	121.257		LPS+leu4	0.126	12.8477	89.9338		LPS+leu4	0.0981	9.91702	69.4191
	LPS+leu3	0.5245	54.7069	382.949		LPS+leu3	0.1766	18.1628	127.14		LPS+CLL-1	0.6057	63.2363	442.654		LPS+GSK2033-1	0.0699	6.95483	48.6838
	LPS+leu4	0.1734	17.8267	124.787		LPS+leu4	0.3325	34.5389	241.772		LPS+CLL-2	1.9467	204.098	1428.68		LPS+GSK2033-2	0.2174	22.4485	157.14
	LPS+leu5	1.7601	184.497	1291.48		LPS+leu5	2.4951	261.703	1831.92		LPS+CLL-3	0.3357	34.875	244.125		LPS+GSK2033-3	0.2351	24.3078	170.154
	LPS+leu6	1.0744	112.47	787.287		LPS+leu6	0.182	18.73	131.11		LPS+CLL-4	1.2691	132.921	930.449		LPS+GSK2033-4	0.1386	14.1712	99.1985
	LPS+CLL-1	3.4418	361.146	2528.02		LPS+GSK2033-1	0.4323	45.0221	315.154		LPS+CLL+Leu-1	0.1569	16.0935	112.654		LPS+GSK2033+Leu-1	0.0779	7.79517	54.5662
	LPS+CLL-2	3.5371	371.157	2598.1		LPS+GSK2033-2	1.9465	204.077	1428.54		LPS+CLL+Leu-2	0.2278	23.541	164.787		LPS+GSK2033+Leu-2	0.0957	9.66492	67.6544
	LPS+CLL-3	1.4227	149.056	1043.39		LPS+GSK2033-3	2.3594	247.449	1732.14		LPS+CLL+Leu-3	0.1564	16.041	112.287		LPS+GSK2033+Leu-3	0.0747	7.45903	52.2132
	LPS+CLL-4	0.8005	83.6985	585.89		LPS+GSK2033-4	1.3494	141.356	989.493		LPS+CLL+Leu-4	0.3626	37.7006	263.904		LPS+GSK2033+Leu-4	0.0764	7.63761	53.4632
	LPS+CLL-5	3.2387	339.812	2378.68		LPS+GSK2033-5	0.2456	25.4107	177.875
	LPS+CLL-6	0.7486	78.2468	547.728		LPS+GSK2033-6	1.26664	132.663	928.64
	LPS+CLL+Leu-1	2.3764	249.234	1744.64		LPS+GSK2033+Leu-1	0.1323	13.5095	94.5662
	LPS+CLL+Leu-2	2.4426	256.188	1793.32		LPS+GSK2033+Leu-2	0.1784	18.3519	128.463
	LPS+CLL+Leu-3	3.3544	351.965	2463.76		LPS+GSK2033+Leu-3	0.4216	43.8981	307.287
	LPS+CLL+Leu-4	2.7284	286.209	2003.46		LPS+GSK2033+Leu-4	0.1302	13.2889	93.0221
	LPS+CLL+Leu-5	0.7612	79.5704	556.993		LPS+GSK2033+Leu-5	0.4131	43.0053	301.037
	LPS+CLL+Leu-6	0.9118	95.3897	667.728		LPS+GSK2033+Leu-6	0.25512	26.4107	184.875
	y=0.00369+0.00952*X

### Sheet: TNF-a
	Serum										Peritoneal fluid
	处理	OD值	稀释7倍后浓度	浓度		处理	OD值	稀释7倍后浓度	浓度		处理	OD值	稀释7倍后浓度	浓度		处理	OD值	稀释7倍后浓度	浓度
	LPS1	0.0913	53.6883	375.818		LPS1	0.0733	42	294		LPS1	0.0767	44.2078	309.455		LPS1	0.0708	40.3766	282.636
	LPS2	0.0906	53.2338	372.636		LPS2	0.0876	51.2857	359		LPS2	0.0631	35.3766	247.636		LPS2	0.0723	41.3506	289.455
	LPS3	0.0923	54.3377	380.364		LPS3	0.0506	27.2597	190.818		LPS3	0.0679	38.4935	269.455		LPS3	0.0614	34.2727	239.909
	LPS4	0.0756	43.4935	304.455		LPS4	0.0649	36.5455	255.818		LPS4	0.0722	41.2857	289		LPS4	0.0706	40.2468	281.727
	LPS5	0.1098	65.7013	459.909		LPS5	0.0738	42.3247	296.273		LPS5	0.076	43.7532	306.273		LPS5	0.0747	42.9091	300.364
	LPS6	0.0683	38.7532	271.273		LPS6	0.0774	44.6623	312.636		LPS6	0.0794	45.961	321.727		LPS6	0.0745	42.7792	299.455
	LPS+leu1	0.0496	26.6104	186.273		LPS+leu1	0.0524	28.4286	199		LPS+leu1	0.0532	28.9481	202.636		LPS+leu1	0.061	34.013	238.091
	LPS+leu2	0.076	43.7532	306.273		LPS+leu2	0.0526	28.5584	199.909		LPS+leu2	0.0713	40.7013	284.909		LPS+leu2	0.066	37.2597	260.818
	LPS+leu3	0.0543	29.6623	207.636		LPS+leu3	0.0507	27.3247	191.273		LPS+leu3	0.0629	35.2468	246.727		LPS+leu3	0.0576	31.8052	222.636
	LPS+leu4	0.0503	27.0649	189.455		LPS+leu4	0.0603	33.5584	234.909		LPS+leu4	0.068	38.5584	269.909		LPS+leu4	0.063	35.3117	247.182
	LPS+leu5	0.0703	40.0519	280.364		LPS+leu5	0.0479	25.5065	178.545		LPS+leu5	0.0593	32.9091	230.364		LPS+leu5	0.0604	33.6234	235.364
	LPS+leu6	0.0506	27.2597	190.818		LPS+leu6	0.0604	33.6234	235.364		LPS+leu6	0.0598	33.2338	232.636		LPS+leu6	0.0667	37.7143	264
	LPS+CLL-1	0.0863	50.4416	353.091		LPS+GSK2033-1	0.0522	28.2987	198.091		LPS+CLL-1	0.0965	57.0649	399.455		LPS+GSK2033-1	0.0628	35.1818	246.273
	LPS+CLL-2	0.0893	52.3896	366.727		LPS+GSK2033-2	0.0663	37.4545	262.182		LPS+CLL-2	0.0829	48.2338	337.636		LPS+GSK2033-2	0.0707	40.3117	282.182
	LPS+CLL-3	0.0512	27.6494	193.545		LPS+GSK2033-3	0.0818	47.5195	332.636		LPS+CLL-3	0.063	35.3117	247.182		LPS+GSK2033-3	0.0842	49.0779	343.545
	LPS+CLL-4	0.0498	26.7403	187.182		LPS+GSK2033-4	0.0515	27.8442	194.909		LPS+CLL-4	0.0596	33.1039	231.727		LPS+GSK2033-4	0.0821	47.7143	334
	LPS+CLL-5	0.0706	40.2468	281.727		LPS+GSK2033-5	0.065	36.6104	256.273		LPS+CLL-5	0.0986	58.4286	409		LPS+GSK2033-5	0.0561	30.8312	215.818
	LPS+CLL-6	0.0497	26.6753	186.727		LPS+GSK2033-6	0.0526	28.5584	199.909		LPS+CLL-6	0.0616	34.4026	240.818		LPS+GSK2033-6	0.0678	38.4286	269
	LPS+CLL+Leu-1	0.0579	32	224		LPS+GSK2033+Leu-1	0.0542	29.5974	207.182		LPS+CLL+Leu-1	0.0691	39.2727	274.909		LPS+GSK2033+Leu-1	0.0736	42.1948	295.364
	LPS+CLL+Leu-2	0.0576	31.8052	222.636		LPS+GSK2033+Leu-2	0.0505	27.1948	190.364		LPS+CLL+Leu-2	0.0633	35.5065	248.545		LPS+GSK2033+Leu-2	0.0537	29.2727	204.909
	LPS+CLL+Leu-3	0.0964	57	399		LPS+GSK2033+Leu-3	0.0561	30.8312	215.818		LPS+CLL+Leu-3	0.0792	45.8312	320.818		LPS+GSK2033+Leu-3	0.0589	32.6494	228.545
	LPS+CLL+Leu-4	0.0605	33.6883	235.818		LPS+GSK2033+Leu-4	0.0514	27.7792	194.455		LPS+CLL+Leu-4	0.0754	43.3636	303.545		LPS+GSK2033+Leu-4	0.0645	36.2857	254
	LPS+CLL+Leu-5	0.0519	28.1039	196.727		LPS+GSK2033+Leu-5	0.051	27.5195	192.636		LPS+CLL+Leu-5	0.0615	34.3377	240.364		LPS+GSK2033+Leu-5	0.0673	38.1039	266.727
	LPS+CLL+Leu-6	0.052	28.1688	197.182		LPS+GSK2033+Leu-6	0.0564	31.026	217.182		LPS+CLL+Leu-6	0.0647	36.4156	254.909		LPS+GSK2033+Leu-6	0.0536	29.2078	204.455
	y=0.00862+0.00154x

### Sheet: IFN-y
	Serum										Peritoneal fluid
	处理	OD值	稀释7倍后浓度	浓度		处理	OD值	稀释7倍后浓度	浓度		处理	OD值	稀释7倍后浓度	浓度		处理	OD值	稀释7倍后浓度	浓度
	LPS1	0.2962	62.0533	434.373		LPS1	0.0547	8.38667	58.7067		LPS1	0.1106	20.8089	145.662		LPS1	0.1447	28.3867	198.707
	LPS2	0.0724	12.32	86.24		LPS2	0.2597	53.9422	377.596		LPS2	0.1188	22.6311	158.418		LPS2	0.1145	21.6756	151.729
	LPS3	0.0497	7.27556	50.9289		LPS3	0.0634	10.32	72.24		LPS3	0.1118	21.0756	147.529		LPS3	0.1148	21.7422	152.196
	LPS4	0.1075	20.12	140.84		LPS4	0.1664	33.2089	232.462		LPS4	0.1824	36.7644	257.351		LPS4	0.1319	25.5422	178.796
	LPS5	0.1927	39.0533	273.373		LPS5	0.2565	53.2311	372.618		LPS5	0.1656	33.0311	231.218		LPS5	0.147	28.8978	202.284
	LPS6	0.2375	49.0089	343.062		LPS6	0.3653	77.4089	541.862		LPS6	0.1156	21.92	153.44		LPS6	0.1795	36.12	252.84
	LPS+leu1	0.059	9.34222	65.3956		LPS+leu1	0.0556	8.58667	60.1067		LPS+leu1	0.1096	20.5867	144.107		LPS+leu1	0.1216	23.2533	162.773
	LPS+leu2	0.0785	13.6756	95.7289		LPS+leu2	0.0596	9.47556	66.3289		LPS+leu2	0.1224	23.4311	164.018		LPS+leu2	0.1272	24.4978	171.484
	LPS+leu3	0.0729	12.4311	87.0178		LPS+leu3	0.0675	11.2311	78.6178		LPS+leu3	0.1453	28.52	199.64		LPS+leu3	0.1161	22.0311	154.218
	LPS+leu4	0.0534	8.09778	56.6844		LPS+leu4	0.0798	13.9644	97.7511		LPS+leu4	0.1857	37.4978	262.484		LPS+leu4	0.1141	21.5867	151.107
	LPS+leu5	0.0636	10.3644	72.5511		LPS+leu5	0.1727	34.6089	242.262		LPS+leu5	0.157	31.12	217.84		LPS+leu5	0.1454	28.5422	199.796
	LPS+leu6	0.1337	25.9422	181.596		LPS+leu6	0.1184	22.5422	157.796		LPS+leu6	0.1409	27.5422	192.796		LPS+leu6	0.1722	34.4978	241.484
	LPS+CLL-1	0.0936	17.0311	119.218		LPS+GSK2033-1	0.0553	8.52	59.64		LPS+CLL-1	0.1182	22.4978	157.484		LPS+GSK2033-1	0.1155	21.8978	153.284
	LPS+CLL-2	0.1527	30.1644	211.151		LPS+GSK2033-2	0.0682	11.3867	79.7067		LPS+CLL-2	0.2064	42.0978	294.684		LPS+GSK2033-2	0.116	22.0089	154.062
	LPS+CLL-3	0.0627	10.1644	71.1511		LPS+GSK2033-3	0.0521	7.80889	54.6622		LPS+CLL-3	0.1238	23.7422	166.196		LPS+GSK2033-3	0.1167	22.1644	155.151
	LPS+CLL-4	0.0563	8.74222	61.1956		LPS+GSK2033-4	0.0549	8.43111	59.0178		LPS+CLL-4	0.1136	21.4756	150.329		LPS+GSK2033-4	0.114	21.5644	150.951
	LPS+CLL-5	0.097	17.7867	124.507		LPS+GSK2033-5	0.0521	7.80889	54.6622		LPS+CLL-5	0.1595	31.6756	221.729		LPS+GSK2033-5	0.1124	21.2089	148.462
	LPS+CLL-6	0.0567	8.83111	61.8178		LPS+GSK2033-6	0.0528	7.96444	55.7511		LPS+CLL-6	0.1166	22.1422	154.996		LPS+GSK2033-6	0.1154	21.8756	153.129
	LPS+CLL+Leu-1	0.0562	8.72	61.04		LPS+GSK2033+Leu-1	0.056	8.67556	60.7289		LPS+CLL+Leu-1	0.1155	21.8978	153.284		LPS+GSK2033+Leu-1	0.1137	21.4978	150.484
	LPS+CLL+Leu-2	0.0622	10.0533	70.3733		LPS+GSK2033+Leu-2	0.0676	11.2533	78.7733		LPS+CLL+Leu-2	0.1165	22.12	154.84		LPS+GSK2033+Leu-2	0.1303	25.1867	176.307
	LPS+CLL+Leu-3	0.1894	38.32	268.24		LPS+GSK2033+Leu-3	0.0693	11.6311	81.4178		LPS+CLL+Leu-3	0.176	35.3422	247.396		LPS+GSK2033+Leu-3	0.1213	23.1867	162.307
	LPS+CLL+Leu-4	0.0986	18.1422	126.996		LPS+GSK2033+Leu-4	0.0613	9.85333	68.9733		LPS+CLL+Leu-4	0.1352	26.2756	183.929		LPS+GSK2033+Leu-4	0.1181	22.4756	157.329
	LPS+CLL+Leu-5	0.0539	8.20889	57.4622		LPS+GSK2033+Leu-5	0.0633	10.2978	72.0844		LPS+CLL+Leu-5	0.1144	21.6533	151.573		LPS+GSK2033+Leu-5	0.1226	23.4756	164.329
	LPS+CLL+Leu-6	0.0568	8.85333	61.9733		LPS+GSK2033+Leu-6	0.0571	8.92	62.44		LPS+CLL+Leu-6	0.1123	21.1867	148.307		LPS+GSK2033+Leu-6	0.1198	22.8533	159.973
	y=0.01696+0.0045x
