## Supplementary Figure 1-4 for "Leucine alleviates cytokine storm syndrome by regulating macrophage polarization via the mTORC1/LXRα signaling pathway": Routine blood.xlsx

### Sheet: Sheet3
	WBC	Neu#	Lym#	Mon#	Eos#	Bas#	Neu%	Lym%	Mon%	Eos%	Bas%	RBC	HGB	HCT	MCV	MCH	MCHC	RDW-CV	RDW-SD	PLT	MPV	PDW	PCT
LPS1	6.28	2.57	1.2	0.98	1.5	0.03	40.8	19.2	15.5	23.9	0.6	9.02	161	44	48.8	17.8	365	14.7	32.9	196	5.4	16.7	0.105
LPS2	5.67	2.1	0.57	1.51	1.46	0.03	36.9	10.1	26.6	25.8	0.6	7.81	141	39.8	51	18	354	14.8	33.5	223	5.6	16.5	0.124
LPS3	3.49	2.31	0.62	0.27	0.29	0	66	17.8	7.8	8.3	0.1	9.18	160	41.8	45.5	17.4	383	14.8	30.9	344	5.5	16.2	0.191
LPS4	3.41	1.77	0.99	0.27	0.37	0.01	51.9	29	7.9	10.7	0.5	4.58	78	21.7	47.5	17.1	360	14.2	30.2	196	5.7	16	0.112
LPS5	5.35	2.47	1.73	0.42	0.68	0.05	46.1	32.3	7.8	12.8	1	8.65	152	41.5	48	17.6	367	12.8	27.9	179	6.2	16.9	0.11
LPS6	4.15	2.04	1.39	0.29	0.39	0.04	49	33.4	7.1	9.4	1.1	8.15	144	37.7	46.2	17.7	382	14.9	31.5	278	5.8	16.6	0.163
LPS+Leu1	2.52	1.37	0.31	0.39	0.44	0.01	54.4	12.3	15.8	17.1	0.4	7.48	137	36.8	49.2	18.4	373	16	36	169	6.3	16.5	0.107
LPS+Leu2	4.68	2.69	1.49	0.32	0.17	0.01	57.4	31.8	6.8	3.7	0.3	8.36	151	39.5	47.3	18.1	382	14.2	30.9	148	6.4	17.4	0.095
LPS+Leu3	3.74	1.86	1.15	0.36	0.35	0.02	49.8	30.8	9.4	9.4	0.6	9.23	160	43.4	47	17.4	369	14.4	31.2	241	5.8	16.3	0.14
LPS+Leu4	2.52	1.31	0.88	0.18	0.15	0	51.7	34.6	7.4	6	0.3	9.49	164	45.1	47.5	17.3	364	13.4	29.2	283	5.9	16.2	0.167
LPS+Leu5	3.34	1.58	1.05	0.39	0.31	0.01	47.1	31.5	11.6	9.4	0.4	9.51	165	44.4	46.7	17.4	372	13.8	29.6	338	5.8	16	0.197
LPS+Leu6	2.72	1.02	1.07	0.3	0.32	0.01	37.4	39.1	11.1	12	0.4	9.59	172	44.8	46.7	17.9	383	13.4	28.7	176	5.9	16.7	0.104
LPS+CLL1	4.51	2.4	1.49	0.09	0.46	0.07	53.1	33	2	10.2	1.7	10.7	183	48.7	45.5	17.1	376	16.9	35.7	320	5.8	16.6	0.186
LPS+CLL2	4.9	2.3	1.51	0.27	0.77	0.05	46.8	30.8	5.5	15.8	1.1	7.75	137	35.4	45.8	17.7	387	15.9	33.2	141	5.9	16.5	0.083
LPS+CLL3	5.4	2.9	1.93	0.21	0.34	0.02	53.7	35.8	4	6.2	0.3	9.34	164	44.2	47.3	17.5	370	15.4	33.6	140	6	17	0.083
LPS+CLL4	4.51	2.84	1.15	0.26	0.25	0.01	62.9	25.4	5.7	5.7	0.3	9.51	168	45.1	47.4	17.7	373	15.8	34.7	216	6	16.2	0.13
LPS+CLL5	4.41	2.42	1.33	0.26	0.39	0.01	54.8	30.1	5.9	8.8	0.4	9.27	166	44.2	47.7	18	377	14.3	31.3	170	6.5	17.3	0.11
LPS+CLL6	3.43	2.18	0.74	0.27	0.24	0	63.5	21.4	7.7	7.2	0.2	8.41	148	40.6	48.2	17.6	365	14.4	32	261	6.5	17.3	0.17
LPS+CLL+Leu1	5.9	3.44	1.39	0.53	0.51	0.03	58.3	23.5	9	8.7	0.5	9.19	160	43.6	47.4	17.4	367	15.4	33.8	189	6.6	16.8	0.124
LPS+CLL+Leu2	5.12	2.93	1.51	0.35	0.31	0.02	57.3	29.5	6.7	6	0.5	9.94	174	46.5	46.8	17.5	374	14.9	32.1	163	5.7	16.2	0.093
LPS+CLL+Leu3	4.64	1.91	1.44	0.83	0.45	0.01	41.1	31.1	17.7	9.9	0.2	8.38	151	39.9	47.6	18	379	13.5	28.5	310	5.6	16.3	0.173
LPS+CLL+Leu4	4.31	2.25	1.62	0.29	0.14	0.01	52.1	37.4	6.8	3.4	0.3	8.52	150	39.9	46.9	17.6	376	13.8	29.6	203	6.2	16.9	0.125
LPS+CLL+Leu5	4.67	2.72	0.92	0.41	0.6	0.02	58.3	19.6	8.9	12.8	0.4	8.14	154	38.3	47	18.9	401	14.9	31.2	142	5.5	16.6	0.078
LPS+CLL+Leu6	3.09	2	0.55	0.23	0.29	0.02	64.6	17.8	7.5	9.3	0.8	8.25	146	38.4	46.6	17.7	380	15.9	33	183	5.8	16	0.105
	WBC	Neu#	Lym#	Mon#	Eos#	Bas#	Neu%	Lym%	Mon%	Eos%	Bas%	RBC	HGB	HCT	MCV	MCH	MCHC	RDW-CV	RDW-SD	PLT	MPV	PDW	PCT
LPS1	2.71	1.34	1.09	0.15	0.13	0	49.4	40	5.7	4.9	0	8.91	163	42.8	48.1	18.3	381	15.6	33.2	166	5.8	16.3	0.096
LPS2	4.53	2.13	1.75	0.38	0.26	0.01	47	38.6	8.5	5.7	0.2	9	165	42.6	47.3	18.3	386	14.1	29.4	201	5.7	16.7	0.114
LPS3	3.86	1.35	1.5	0.54	0.47	0	34.8	38.8	13.9	12.3	0.2	9.02	165	43.1	47.7	18.3	383	15	32	198	5.9	16.5	0.117
LPS4	4.43	2.06	1.78	0.3	0.27	0.02	46.5	40.1	6.9	6.1	0.4	9.52	180	45.5	47.8	18.9	394	13.3	27.9	185	6	16.9	0.112
LPS5	4.22	1.9	1.75	0.27	0.29	0.01	45.1	41.4	6.5	6.8	0.2	8.82	167	42.4	48.1	18.9	393	14.1	29.3	210	5.8	17	0.121
LPS6	2.63	1.27	1.13	0.15	0.08	0	48	42.7	5.8	3.3	0.2	9.54	168	44	46.1	17.6	382	14.5	29.2	136	5.2	16.3	0.07
LPS+Leu1	3.72	2.06	1.19	0.33	0.13	0.01	55.3	32.1	8.9	3.5	0.2	8.56	158	40.7	47.5	18.4	388	14.6	30.3	123	5.1	16	0.063
LPS+Leu2	2.82	1.31	1.23	0.19	0.09	0	46.2	43.5	6.6	3.5	0.2	8.57	158	40.9	47.7	18.4	386	14	29.1	125	5.5	16.7	0.068
LPS+Leu3	2.05	0.92	0.43	0.28	0.41	0.01	44.8	21	13.8	19.9	0.5	8.92	166	42.5	47.6	18.6	391	17	35.4	92	5.3	16.4	0.049
LPS+Leu4	3.95	1.74	1.82	0.26	0.13	0	43.8	46.1	6.4	3.5	0.2	8.88	162	42.5	47.8	18.3	382	13.8	28.9	163	5.9	16.5	0.096
LPS+Leu5	4.68	2.42	1.87	0.24	0.15	0	51.7	39.9	5	3.3	0.1	8.37	150	39.1	46.8	17.9	383	12.7	26	220	5.7	16.5	0.127
LPS+Leu6	4.91	2.79	1.08	0.5	0.52	0.02	56.8	22	10.1	10.7	0.4	8.1	151	39	48.2	18.7	387	13.4	28.2	121	5.6	16.8	0.067
LPS+GSK2033-1	3.63	2.15	1.15	0.17	0.14	0.02	59.1	31.7	4.7	3.9	0.6	8	152	38.5	48.2	19	394	14.6	30.7	122	5.7	16.8	0.069
LPS+GSK2033-2	6.35	3.11	2.42	0.35	0.45	0.02	49	38.1	5.5	7	0.4	9.36	166	43.9	47	17.8	379	15	31	214	5.7	16.3	0.122
LPS+GSK2033-3	3.74	2.19	1.03	0.27	0.21	0.04	58.6	27.4	7.3	5.7	1	8.57	156	40.2	46.9	18.2	388	16.9	34.7	100	5.4	16.7	0.053
LPS+GSK2033-4	4.34	2.62	1.05	0.26	0.38	0.03	60.2	24.1	6.2	8.8	0.7	9.26	170	44.4	47.9	18.4	384	16.3	34.6	142	5.5	16.1	0.078
LPS+GSK2033-5	4.53	2.26	1.56	0.21	0.45	0.05	49.7	34.3	4.8	10	1.2	9.57	169	45	47.1	17.6	374	17.2	36.1	152	5.5	15.9	0.083
LPS+GSK2033-6	4.64	1.91	1.44	0.83	0.45	0.01	41.1	31.1	17.7	9.9	0.2	8.38	151	39.9	47.6	18	379	13.5	28.5	310	5.6	16.3	0.173
LPS+GSK2033+Leu-1	3.06	2.08	0.36	0.39	0.22	0.01	67.9	11.8	12.6	7.2	0.5	8.15	149	39.6	48.6	18.3	377	14.5	31.2	118	6.2	16.2	0.074
LPS+GSK2033+Leu-2	3.11	1.56	0.33	0.75	0.47	0	49.9	10.7	24	15.3	0.1	7.96	145	38.6	48.5	18.1	374	14.7	31.7	163	5.9	15.8	0.096
LPS+GSK2033+Leu-3	3.52	1.51	1.41	0.25	0.33	0.02	42.9	40	7.2	9.1	0.8	8.4	151	39.2	46.7	18	385	16.3	33.4	125	5.4	16.2	0.068
LPS+GSK2033+Leu-4	3.48	1.7	1.43	0.19	0.15	0.01	48.7	41	5.5	4.4	0.4	8.31	153	38.9	46.8	18.4	394	17.2	35.3	226	5.7	16.1	0.129
LPS+GSK2033+Leu-5	3.19	1.56	1.32	0.24	0.07	0	48.9	41.1	7.5	2.3	0.2	6.67	126	31.6	47.5	18.9	399	17.4	35.8	225	5.9	16.7	0.133
LPS+GSK2033+Leu-6	4.52	2.48	1.75	0.16	0.11	0.02	54.8	38.6	3.5	2.5	0.6	7.97	145	36.3	45.6	18.2	400	15.2	30.5	173	5.6	16.7	0.097
	6.87	2.5	2.05	1.19	1.11	0.02	36.3	29.8	17.3	16.2	0.4	8.61	154	40.4	46.9	17.9	382	14.7	30.6	356	5.3	15.8	0.188

### Sheet: Sheet1
	຅	ϮĿ򳆼/TH>	쑩ṻ
	1	WBC	2.34
	2	Neu#	1.24
	3	Lym#	0.61
	4	Mon#	0.25
	5	Eos#	0.24
	6	Bas#	0
	7	Neu%	53
	8	Lym%	25.9
	9	Mon%	10.7
	10	Eos%	10.3
	11	Bas%	0.1
	12	RBC	8.85
	13	HGB	162
	14	HCT	42.5
	15	MCV	48.1
	16	MCH	18.3
	17	MCHC	380
	18	RDW-CV	15.9
	19	RDW-SD	35
	20	PLT	313
	21	MPV	5.5
	22	PDW	16
	23	PCT	0.173
